# Tourette disorder features pervasive neuronal and glial transcriptional remodeling in the dorsolateral prefrontal cortex

**DOI:** 10.64898/2026.01.14.699521

**Authors:** Philip J Moos, Caterina Branca, Teresa Musci, Giulia Braccagni, Easton van Luik, Marco Bortolato

**Affiliations:** Department of Pharmacology and Toxicology, College of Pharmacy, University of Utah, Salt Lake City, UT, USA; Department of Cellular and Systems Pharmacology, College of Pharmacy, University of Florida, Gainesville, FL, USA

**Keywords:** Tourette disorder, dorsolateral prefrontal cortex, single-nucleus transcriptomics, transcriptional remodeling, stress-responsive transcription, polygenic risk enrichment

## Abstract

Tourette disorder (TD) is a neurodevelopmental condition with a robust genetic basis, characterized by multiple motor and vocal tics. Tics arise from dysfunction within cortico-striatal-thalamo-cortical circuits, with pathological evidence largely implicating striatal interneuron deficits and microglial activation. Recently, the largest genome-wide association study (GWAS) meta-analysis of TD identified polygenic risk enrichment in Brodmann area 9 (BA9), corresponding to the dorsolateral prefrontal cortex (DLPFC), a region implicated in executive control and tic suppression. However, the molecular landscape of BA9 in TD remains unexplored. Here, we performed single-nucleus RNA sequencing of postmortem BA9 from five males with TD and five matched controls, yielding 72,340 nuclei across neuronal and glial populations. While cell-type proportions were preserved, transcriptional remodeling was pervasive. In particular, biosynthetic and translational programs were upregulated across microglia, interneurons, oligodendrocytes, and superficial- and middle-layer excitatory neurons. Most cell types showed enrichment for glucocorticoid-responsive and immediate early gene modules consistent with stress-associated transcriptional activation. Finally, cross-regional comparison with striatal datasets revealed conservation of microglial and oligodendrocyte programs. These findings point to extensive transcriptional reprogramming in the DLPFC of individuals with TD, characterized by stress-associated activation, most strongly in oligodendrocytes and neurons.
