## Supplementary material for "Tourette disorder features pervasive neuronal and glial transcriptional remodeling in the dorsolateral prefrontal cortex": S5_hs_BA9 v5 Exc id az_ann no_minpct 082825 lower in TD v CTL by clusters.xlsx

### Sheet: Clusters
contrast

### Sheet: GO_Biological_Process_2025
cluster

### Sheet: GO_Cellular_Component_2025
cluster

### Sheet: GO_Molecular_Function_2025
cluster

### Sheet: SynGO_2024
cluster

### Sheet: Human_Phenotype_Ontology
cluster

### Sheet: DisGeNET
cluster
