## Supplementary material for "Tourette disorder features pervasive neuronal and glial transcriptional remodeling in the dorsolateral prefrontal cortex": S7_Exc 071825 a_ann wilcoxon stats.xlsx

### Sheet: excNeurons
cell_id	group	n	mean_pseudotime	median_pseudotime	total_n	overall_mean	overall_median	p_value	adj_p
L2-3 Sup IT	CTL	2307	41.4307	45.7732	6052	35.7585	30.781	1.58198e-143	4.74595e-143
L2-3 Sup IT	TD	3745	32.2644	29.5883	6052	35.7585	30.781	1.58198e-143	4.74595e-143
L3-4 Mid IT	CTL	2790	47.407	53.3528	7088	40.5733	42.9419	1.09905e-272	6.59433e-272
L3-4 Mid IT	TD	4298	36.1373	34.1654	7088	40.5733	42.9419	1.09905e-272	6.59433e-272
L5-6 Deep IT	CTL	2191	39.4085	44.2888	6271	38.1939	42.1087	1.69347e-24	2.5402e-24
L5-6 Deep IT	TD	4080	37.5417	41.7011	6271	38.1939	42.1087	1.69347e-24	2.5402e-24
L5/6 NP	CTL	225	35.1854	57.8974	465	21.5519	8.67514	6.8426e-33	1.36852e-32
L5/6 NP	TD	240	8.77045	7.87803	465	21.5519	8.67514	6.8426e-33	1.36852e-32
L6 CT	CTL	381	6.36765	5.74135	1263	6.31377	5.74135	0.497799	0.497799
L6 CT	TD	882	6.2905	6.30806	1263	6.31377	5.74135	0.497799	0.497799
L6b	CTL	306	2.37717	1.60042	1124	2.88328	2.07693	2.72257e-07	3.26708e-07
L6b	TD	818	3.07261	2.3876	1124	2.88328	2.07693	2.72257e-07	3.26708e-07
