## Supplementary material for "Tourette disorder features pervasive neuronal and glial transcriptional remodeling in the dorsolateral prefrontal cortex": S14_IEG gene overlap with id2 res_all.xlsx

### Sheet: Sheet 1
contrast	gene	p_val	avg_log2FC	pct.1	pct.2	p_val_adj	description
Global	EGR1	4.70533e-299	1.25588	0.228	0.121	1.52161e-294	early growth response 1
Global	FOS	9.10547e-253	1.42885	0.137	0.057	2.94453e-248	Fos proto-oncogene, AP-1 transcription factor subunit
Global	NRN1	1.09851e-219	0.624509	0.334	0.228	3.55236e-215	neuritin 1
Global	TXNIP	5.07979e-207	-0.725744	0.201	0.303	1.6427e-202	thioredoxin interacting protein
Global	NPTX2	6.84696e-180	1.09395	0.144	0.074	2.21417e-175	neuronal pentraxin 2
Global	JUNB	3.33375e-169	1.13499	0.149	0.08	1.07807e-164	JunB proto-oncogene, AP-1 transcription factor subunit
Global	NR4A1	3.64465e-162	1.64889	0.119	0.059	1.17861e-157	nuclear receptor subfamily 4 group A member 1
Global	DUSP6	1.14805e-138	0.58496	0.202	0.128	3.71257e-134	dual specificity phosphatase 6
Global	PLK2	1.4469e-138	0.749887	0.294	0.219	4.679e-134	polo like kinase 2
Global	RGS2	6.89713e-122	1.08931	0.101	0.052	2.23039e-117	regulator of G protein signaling 2
Global	NR4A3	2.25306e-114	2.60938	0.099	0.053	7.28594e-110	nuclear receptor subfamily 4 group A member 3
Global	HOMER1	5.38285e-107	0.677565	0.436	0.378	1.74071e-102	homer scaffold protein 1
Global	RHEB	2.14776e-94	0.402431	0.512	0.457	6.94543e-90	Ras homolog, mTORC1 binding
Global	EGR4	3.07518e-84	1.37015	0.057	0.026	9.94453e-80	early growth response 4
Global	KLF10	1.86913e-81	0.889897	0.119	0.075	6.04439e-77	KLF transcription factor 10
Global	CEBPB	7.96904e-81	0.657346	0.23	0.176	2.57703e-76	CCAAT enhancer binding protein beta
Global	GADD45B	1.32046e-79	1.62797	0.052	0.024	4.27011e-75	growth arrest and DNA damage inducible beta
Global	NR4A2	9.52799e-76	1.13787	0.155	0.109	3.08116e-71	nuclear receptor subfamily 4 group A member 2
Global	ID2	1.96884e-72	0.374862	0.325	0.269	6.36682e-68	inhibitor of DNA binding 2
Global	DUSP1	4.79944e-70	1.04222	0.124	0.083	1.55204e-65	dual specificity phosphatase 1
Global	NPAS4	1.9375e-68	2.79893	0.018	0.003	6.26549e-64	neuronal PAS domain protein 4
Global	EGR3	3.4572e-68	0.628483	0.173	0.126	1.11799e-63	early growth response 3
Global	NCOA7	2.06529e-61	0.320088	0.714	0.689	6.67874e-57	nuclear receptor coactivator 7
Global	ARC	1.01987e-60	1.31287	0.072	0.043	3.29805e-56	activity regulated cytoskeleton associated protein
Global	DUSP2	1.1848e-60	1.03974	0.049	0.024	3.83141e-56	dual specificity phosphatase 2
Global	TSC22D1	1.53771e-51	0.216055	0.657	0.636	4.97266e-47	TSC22 domain family member 1
Global	EGR2	4.94941e-46	1.52918	0.032	0.015	1.60054e-41	early growth response 2
Global	SLC2A3	1.48361e-44	0.323595	0.227	0.184	4.7977e-40	solute carrier family 2 member 3
Global	MBNL2	1.64389e-44	-0.10919	0.822	0.838	5.31602e-40	muscleblind like splicing regulator 2
Global	PTGS2	2.1661e-43	1.26761	0.059	0.036	7.00473e-39	prostaglandin-endoperoxide synthase 2
Global	JUND	2.46037e-42	0.178265	0.706	0.676	7.95635e-38	JunD proto-oncogene, AP-1 transcription factor subunit
Global	JUN	3.30048e-40	0.52093	0.224	0.186	1.06731e-35	Jun proto-oncogene, AP-1 transcription factor subunit
Global	IER2	4.11049e-40	0.699474	0.106	0.076	1.32925e-35	immediate early response 2
Global	IFIT3	1.01703e-39	-0.291443	0.199	0.239	3.28886e-35	interferon induced protein with tetratricopeptide repeats 3
Global	PPP1R15A	1.56849e-36	0.686081	0.095	0.069	5.07217e-32	protein phosphatase 1 regulatory subunit 15A
Global	IKBKE	9.71406e-35	-0.948632	0.011	0.022	3.14133e-30	inhibitor of nuclear factor kappa B kinase subunit epsilon
Global	ZFP36L2	4.49836e-33	-0.387055	0.131	0.164	1.45468e-28	ZFP36 ring finger protein like 2
Global	BHLHE40	7.28381e-28	0.28478	0.212	0.18	2.35544e-23	basic helix-loop-helix family member e40
Global	IER5	1.01067e-27	0.378083	0.125	0.098	3.26831e-23	immediate early response 5
Global	NUP98	4.85647e-26	-0.177945	0.365	0.399	1.57049e-21	nucleoporin 98 and 96 precursor
Global	FOSB	2.33348e-25	1.57335	0.032	0.019	7.54599e-21	FosB proto-oncogene, AP-1 transcription factor subunit
Global	NFKBIA	1.77254e-24	0.63346	0.141	0.116	5.73203e-20	NFKB inhibitor alpha
Global	INHBA	1.36182e-23	1.03513	0.028	0.016	4.40385e-19	inhibin subunit beta A
Global	DUSP5	1.87707e-22	0.7161	0.035	0.022	6.07007e-18	dual specificity phosphatase 5
Global	RGS1	7.17405e-22	1.09178	0.02	0.011	2.31994e-17	regulator of G protein signaling 1
Global	CEBPD	1.11144e-21	0.688326	0.122	0.1	3.59418e-17	CCAAT enhancer binding protein delta
Global	THBS1	1.18092e-21	1.32222	0.025	0.015	3.81886e-17	thrombospondin 1
Global	IFIT2	9.171e-21	-0.261829	0.081	0.102	2.96572e-16	interferon induced protein with tetratricopeptide repeats 2
Global	CD83	2.78114e-20	1.79414	0.094	0.075	8.99364e-16	CD83 molecule
Global	FLG	1.48483e-19	-0.703988	0.011	0.02	4.80165e-15	filaggrin
Global	BDNF	3.41853e-17	0.474535	0.077	0.061	1.10548e-12	brain derived neurotrophic factor
Global	PER2	5.59529e-17	0.150049	0.178	0.152	1.80941e-12	period circadian regulator 2
Global	KLF2	1.38585e-16	1.1933	0.017	0.01	4.48157e-12	KLF transcription factor 2
Global	FOSL2	5.79083e-16	0.560877	0.109	0.091	1.87264e-11	FOS like 2, AP-1 transcription factor subunit
Global	KLF6	4.81126e-14	0.179973	0.193	0.169	1.55586e-09	KLF transcription factor 6
Global	NFKBID	6.11312e-13	1.36434	0.031	0.023	1.97686e-08	NFKB inhibitor delta
Global	PCDH8	2.37367e-12	0.202011	0.08	0.066	7.67597e-08	protocadherin 8
Global	TRIB1	8.04386e-11	0.354745	0.046	0.036	2.60122e-06	tribbles pseudokinase 1
Global	SOD2	3.10384e-09	0.144697	0.459	0.446	0.000100372	superoxide dismutase 2
Global	GEM	5.23677e-09	0.717136	0.029	0.022	0.000169347	GTP binding protein overexpressed in skeletal muscle
Global	ARF4	1.12585e-08	0.221583	0.303	0.285	0.000364077	ADP ribosylation factor 4
Global	PLAT	6.03646e-07	-0.298422	0.04	0.048	0.0195207	plasminogen activator, tissue type
Global	MYC	7.1305e-07	-0.328146	0.009	0.013	0.0230586	MYC proto-oncogene, bHLH transcription factor
Global	LDLR	1.02019e-06	-0.126367	0.087	0.098	0.032991	low density lipoprotein receptor
Astro	TXNIP	6.42884e-141	-1.23653	0.146	0.39	2.07896e-136	thioredoxin interacting protein
Astro	IKBKE	5.24226e-62	-2.64774	0.006	0.069	1.69524e-57	inhibitor of nuclear factor kappa B kinase subunit epsilon
Astro	FOS	3.48498e-48	1.22687	0.31	0.178	1.12697e-43	Fos proto-oncogene, AP-1 transcription factor subunit
Astro	RASD1	1.08131e-47	-0.448468	0.142	0.283	3.49674e-43	ras related dexamethasone induced 1
Astro	GADD45G	9.74716e-46	-0.913425	0.037	0.118	3.15204e-41	growth arrest and DNA damage inducible gamma
Astro	NR4A3	3.8346e-43	4.27504	0.092	0.02	1.24003e-38	nuclear receptor subfamily 4 group A member 3
Astro	DUSP1	1.00393e-42	2.06616	0.128	0.041	3.24652e-38	dual specificity phosphatase 1
Astro	NR4A1	1.10342e-40	2.37674	0.102	0.026	3.56823e-36	nuclear receptor subfamily 4 group A member 1
Astro	JUNB	3.78891e-36	0.982752	0.245	0.135	1.22526e-31	JunB proto-oncogene, AP-1 transcription factor subunit
Astro	GADD45B	5.08758e-32	1.62751	0.111	0.04	1.64522e-27	growth arrest and DNA damage inducible beta
Astro	FOSB	3.01033e-26	2.57384	0.055	0.011	9.73482e-22	FosB proto-oncogene, AP-1 transcription factor subunit
Astro	EGR1	2.17787e-21	1.28916	0.086	0.034	7.0428e-17	early growth response 1
Astro	ATF3	5.04361e-20	2.36199	0.049	0.012	1.631e-15	activating transcription factor 3
Astro	ZFP36	1.38923e-16	-0.165233	0.078	0.137	4.4925e-12	ZFP36 ring finger protein
Astro	F3	6.85376e-16	0.345519	0.667	0.662	2.21637e-11	coagulation factor III, tissue factor
Astro	FOSL2	3.74166e-14	1.7019	0.081	0.041	1.20998e-09	FOS like 2, AP-1 transcription factor subunit
Astro	TSC22D1	2.3782e-13	-0.183005	0.541	0.643	7.69061e-09	TSC22 domain family member 1
Astro	ARIH1	5.17246e-13	0.503649	0.612	0.595	1.67267e-08	ariadne RBR E3 ubiquitin protein ligase 1
Astro	NRN1	5.8871e-13	0.566822	0.153	0.099	1.90377e-08	neuritin 1
Astro	CEBPD	7.06712e-13	-0.274676	0.113	0.173	2.28536e-08	CCAAT enhancer binding protein delta
Astro	APOLD1	4.06234e-12	-0.392531	0.069	0.113	1.31368e-07	apolipoprotein L domain containing 1
Astro	RGS2	7.8753e-11	0.698919	0.049	0.021	2.54671e-06	regulator of G protein signaling 2
Astro	CCL2	1.09606e-10	2.85454	0.016	0.002	3.54445e-06	C-C motif chemokine ligand 2
Astro	KLF6	8.13474e-10	-0.231701	0.105	0.154	2.63061e-05	KLF transcription factor 6
Astro	JUN	1.94243e-09	0.406731	0.298	0.243	6.28142e-05	Jun proto-oncogene, AP-1 transcription factor subunit
Astro	NR4A2	4.57838e-09	1.23963	0.205	0.167	0.000148056	nuclear receptor subfamily 4 group A member 2
Astro	ARC	1.29194e-08	1.86317	0.024	0.008	0.000417788	activity regulated cytoskeleton associated protein
Astro	VCAM1	1.74729e-08	1.84156	0.016	0.003	0.000565037	vascular cell adhesion molecule 1
Astro	PER2	5.06009e-08	-0.198891	0.14	0.189	0.00163633	period circadian regulator 2
Astro	GEM	1.49995e-07	0.729629	0.166	0.129	0.00485054	GTP binding protein overexpressed in skeletal muscle
Astro	SGK1	1.70907e-07	0.338502	0.248	0.2	0.00552678	serum/glucocorticoid regulated kinase 1
Astro	IER2	3.62144e-07	0.665257	0.129	0.095	0.011711	immediate early response 2
Astro	BHLHE40	7.49619e-07	0.570441	0.261	0.23	0.0242412	basic helix-loop-helix family member e40
Exc neuron	EGR1	2.64801e-166	0.949763	0.528	0.351	8.56312e-162	early growth response 1
Exc neuron	DUSP6	2.21207e-155	0.676012	0.473	0.283	7.15339e-151	dual specificity phosphatase 6
Exc neuron	RHEB	5.33595e-131	0.531387	0.78	0.705	1.72554e-126	Ras homolog, mTORC1 binding
Exc neuron	NRN1	7.74181e-111	0.397463	0.707	0.585	2.50355e-106	neuritin 1
Exc neuron	PLK2	9.44117e-108	0.60889	0.671	0.586	3.05309e-103	polo like kinase 2
Exc neuron	NPTX2	8.04812e-96	0.83482	0.335	0.208	2.6026e-91	neuronal pentraxin 2
Exc neuron	HOMER1	2.0833e-87	0.551729	0.821	0.806	6.73698e-83	homer scaffold protein 1
Exc neuron	FOS	1.21438e-71	1.02188	0.145	0.066	3.92707e-67	Fos proto-oncogene, AP-1 transcription factor subunit
Exc neuron	JUND	8.23696e-71	0.368077	0.861	0.831	2.66367e-66	JunD proto-oncogene, AP-1 transcription factor subunit
Exc neuron	JUNB	1.31165e-70	1.09424	0.248	0.153	4.24162e-66	JunB proto-oncogene, AP-1 transcription factor subunit
Exc neuron	MBNL2	1.16029e-68	-0.230485	0.848	0.884	3.75215e-64	muscleblind like splicing regulator 2
Exc neuron	NR4A1	7.12558e-67	0.968942	0.255	0.159	2.30427e-62	nuclear receptor subfamily 4 group A member 1
Exc neuron	ID2	2.02778e-57	0.55122	0.587	0.52	6.55742e-53	inhibitor of DNA binding 2
Exc neuron	EGR4	2.78769e-56	1.18678	0.155	0.083	9.01484e-52	early growth response 4
Exc neuron	RGS2	1.5446e-54	1.08176	0.194	0.118	4.99492e-50	regulator of G protein signaling 2
Exc neuron	TXNIP	1.57401e-52	-0.350371	0.044	0.096	5.09005e-48	thioredoxin interacting protein
Exc neuron	TSC22D1	6.23326e-51	0.217321	0.9	0.882	2.01571e-46	TSC22 domain family member 1
Exc neuron	KLF10	6.77995e-48	0.757907	0.318	0.233	2.1925e-43	KLF transcription factor 10
Exc neuron	CEBPB	1.27304e-47	0.657084	0.457	0.387	4.11676e-43	CCAAT enhancer binding protein beta
Exc neuron	NPAS4	9.72634e-44	2.38445	0.045	0.011	3.1453e-39	neuronal PAS domain protein 4
Exc neuron	NR4A2	2.21253e-40	0.934647	0.244	0.173	7.15487e-36	nuclear receptor subfamily 4 group A member 2
Exc neuron	DUSP2	4.43851e-40	1.03734	0.128	0.072	1.43533e-35	dual specificity phosphatase 2
Exc neuron	APOLD1	2.63089e-30	-0.315863	0.062	0.105	8.50777e-26	apolipoprotein L domain containing 1
Exc neuron	NR4A3	2.63407e-28	0.871637	0.209	0.152	8.51806e-24	nuclear receptor subfamily 4 group A member 3
Exc neuron	NCOA7	2.64738e-28	0.200319	0.832	0.822	8.56109e-24	nuclear receptor coactivator 7
Exc neuron	ARIH1	9.36226e-27	-0.13967	0.752	0.783	3.02757e-22	ariadne RBR E3 ubiquitin protein ligase 1
Exc neuron	PER2	2.73663e-26	0.309761	0.349	0.281	8.84971e-22	period circadian regulator 2
Exc neuron	NUP98	2.98724e-26	-0.240001	0.503	0.565	9.66015e-22	nucleoporin 98 and 96 precursor
Exc neuron	ARC	3.66521e-26	1.03888	0.179	0.13	1.18526e-21	activity regulated cytoskeleton associated protein
Exc neuron	EGR2	5.24567e-24	1.13898	0.083	0.048	1.69634e-19	early growth response 2
Exc neuron	PTGS2	1.55881e-22	1.0694	0.15	0.106	5.04089e-18	prostaglandin-endoperoxide synthase 2
Exc neuron	INHBA	1.64169e-22	1.70742	0.059	0.03	5.3089e-18	inhibin subunit beta A
Exc neuron	KLF6	1.90364e-20	0.24597	0.395	0.336	6.15599e-16	KLF transcription factor 6
Exc neuron	MARCKSL1	1.27224e-18	0.29604	0.351	0.303	4.11419e-14	MARCKS like 1
Exc neuron	EGR3	2.72792e-18	0.278459	0.438	0.386	8.82155e-14	early growth response 3
Exc neuron	IER2	1.40126e-16	0.734051	0.165	0.126	4.5314e-12	immediate early response 2
Exc neuron	GADD45B	1.985e-16	1.04657	0.083	0.054	6.41909e-12	growth arrest and DNA damage inducible beta
Exc neuron	TRIB1	2.42135e-15	0.5073	0.075	0.048	7.83017e-11	tribbles pseudokinase 1
Exc neuron	FLG	5.1086e-14	-0.801568	0.022	0.04	1.65202e-09	filaggrin
Exc neuron	BDNF	1.98964e-13	0.472853	0.194	0.157	6.43409e-09	brain derived neurotrophic factor
Exc neuron	JUN	2.68002e-13	0.591686	0.343	0.31	8.66664e-09	Jun proto-oncogene, AP-1 transcription factor subunit
Exc neuron	CEBPD	2.84686e-13	0.726531	0.257	0.224	9.20617e-09	CCAAT enhancer binding protein delta
Exc neuron	THBS1	3.32581e-13	1.37825	0.059	0.037	1.0755e-08	thrombospondin 1
Exc neuron	MYC	5.34817e-11	-0.500781	0.018	0.032	1.72949e-06	MYC proto-oncogene, bHLH transcription factor
Exc neuron	DUSP1	5.8487e-11	0.614606	0.186	0.154	1.89135e-06	dual specificity phosphatase 1
Exc neuron	PER1	7.77303e-10	0.110763	0.278	0.321	2.51364e-05	period circadian regulator 1
Exc neuron	PPP1R15A	3.85321e-09	0.545669	0.187	0.158	0.000124605	protein phosphatase 1 regulatory subunit 15A
Exc neuron	IER5	6.48553e-09	0.201748	0.303	0.268	0.000209729	immediate early response 5
Exc neuron	DUSP5	1.30037e-08	0.457337	0.082	0.061	0.000420512	dual specificity phosphatase 5
Exc neuron	IKBKE	5.07383e-08	-0.710972	0.018	0.03	0.00164078	inhibitor of nuclear factor kappa B kinase subunit epsilon
Exc neuron	PLAT	5.70735e-08	-1.13742	0.037	0.052	0.00184564	plasminogen activator, tissue type
Exc neuron	ARF4	1.14362e-07	0.210714	0.482	0.463	0.00369823	ADP ribosylation factor 4
Exc neuron	ZFP36L2	1.18414e-07	-0.88841	0.037	0.051	0.00382928	ZFP36 ring finger protein like 2
Exc neuron	NOCT	2.91913e-07	0.300565	0.179	0.154	0.00943988	nocturnin
Exc neuron	KLF2	4.68152e-07	0.911884	0.03	0.019	0.0151391	KLF transcription factor 2
Inh neuron	FOS	8.52907e-55	3.31707	0.156	0.03	2.75813e-50	Fos proto-oncogene, AP-1 transcription factor subunit
Inh neuron	MARCKSL1	3.82626e-42	0.737282	0.575	0.387	1.23734e-37	MARCKS like 1
Inh neuron	EGR1	2.7099e-29	1.69467	0.146	0.053	8.76326e-25	early growth response 1
Inh neuron	RHEB	1.00584e-26	0.351629	0.71	0.547	3.25267e-22	Ras homolog, mTORC1 binding
Inh neuron	RGS2	7.80682e-21	1.14086	0.18	0.094	2.52457e-16	regulator of G protein signaling 2
Inh neuron	HOMER1	6.41812e-19	0.28184	0.789	0.673	2.07549e-14	homer scaffold protein 1
Inh neuron	PPP1R15A	9.05528e-18	0.822303	0.177	0.096	2.9283e-13	protein phosphatase 1 regulatory subunit 15A
Inh neuron	DUSP1	2.65827e-17	0.784791	0.238	0.147	8.5963e-13	dual specificity phosphatase 1
Inh neuron	NPAS4	2.75731e-15	4.86756	0.028	0.001	8.91659e-11	neuronal PAS domain protein 4
Inh neuron	JUNB	8.83081e-15	0.797141	0.159	0.09	2.85571e-10	JunB proto-oncogene, AP-1 transcription factor subunit
Inh neuron	PLK2	2.23477e-13	0.386186	0.368	0.267	7.22678e-09	polo like kinase 2
Inh neuron	CEBPB	5.82269e-13	0.329804	0.261	0.175	1.88294e-08	CCAAT enhancer binding protein beta
Inh neuron	RCAN1	1.08613e-12	0.187771	0.523	0.404	3.51233e-08	regulator of calcineurin 1
Inh neuron	TSC22D1	2.53949e-11	0.120547	0.946	0.886	8.21221e-07	TSC22 domain family member 1
Inh neuron	SLC2A3	5.59221e-11	0.293759	0.406	0.308	1.80841e-06	solute carrier family 2 member 3
Inh neuron	NRN1	1.93114e-10	0.42767	0.178	0.114	6.24493e-06	neuritin 1
Inh neuron	NCOA7	1.52694e-09	0.138818	0.779	0.66	4.93782e-05	nuclear receptor coactivator 7
Inh neuron	JUND	1.77322e-09	0.169829	0.78	0.671	5.73425e-05	JunD proto-oncogene, AP-1 transcription factor subunit
Inh neuron	SGK1	6.1412e-09	0.14556	0.7	0.607	0.000198594	serum/glucocorticoid regulated kinase 1
Inh neuron	ID2	2.11692e-08	0.617498	0.253	0.192	0.000684571	inhibitor of DNA binding 2
Inh neuron	ARF4	1.21088e-07	0.167596	0.451	0.367	0.00391575	ADP ribosylation factor 4
Inh neuron	PELI1	1.25577e-07	0.189564	0.255	0.189	0.00406092	pellino E3 ubiquitin protein ligase 1
Inh neuron	KLF10	2.4025e-07	0.865203	0.035	0.013	0.0077692	KLF transcription factor 10
Inh neuron	NFKBIZ	3.21249e-07	0.134318	0.295	0.226	0.0103885	NFKB inhibitor zeta
Inh neuron	GADD45B	3.63969e-07	1.05352	0.042	0.018	0.01177	growth arrest and DNA damage inducible beta
Inh neuron	TXNIP	5.53397e-07	-1.24587	0.051	0.082	0.0178958	thioredoxin interacting protein
Inh neuron	PCDH8	5.93847e-07	0.222924	0.222	0.165	0.0192038	protocadherin 8
Inh neuron	BTG2	8.81464e-07	0.852223	0.061	0.033	0.0285048	BTG anti-proliferation factor 2
Inh neuron	JUN	1.46906e-06	0.347415	0.197	0.145	0.0475066	Jun proto-oncogene, AP-1 transcription factor subunit
Micro	NR4A3	1.23553e-49	7.9425	0.148	0.003	3.99545e-45	nuclear receptor subfamily 4 group A member 3
Micro	NR4A2	1.40301e-37	3.72897	0.178	0.036	4.53705e-33	nuclear receptor subfamily 4 group A member 2
Micro	CD83	1.68206e-33	2.83928	0.276	0.119	5.43944e-29	CD83 molecule
Micro	FOS	3.42805e-31	1.51281	0.311	0.142	1.10856e-26	Fos proto-oncogene, AP-1 transcription factor subunit
Micro	RGS1	2.63285e-26	1.19386	0.321	0.162	8.5141e-22	regulator of G protein signaling 1
Micro	CEBPD	1.33451e-25	1.90346	0.207	0.077	4.31552e-21	CCAAT enhancer binding protein delta
Micro	NFKBID	7.68029e-25	2.79565	0.137	0.033	2.48365e-20	NFKB inhibitor delta
Micro	CCL3	1.29723e-24	4.99934	0.086	0.006	4.19499e-20	C-C motif chemokine ligand 3
Micro	DUSP1	1.23189e-22	1.50448	0.237	0.106	3.98368e-18	dual specificity phosphatase 1
Micro	EGR3	1.2002e-21	3.01419	0.116	0.026	3.88121e-17	early growth response 3
Micro	GADD45B	1.89656e-20	4.07652	0.069	0.004	6.13311e-16	growth arrest and DNA damage inducible beta
Micro	NR4A1	5.75714e-18	4.60579	0.066	0.006	1.86174e-13	nuclear receptor subfamily 4 group A member 1
Micro	NRN1	6.91069e-18	1.25692	0.186	0.079	2.23478e-13	neuritin 1
Micro	BTG2	1.93625e-17	1.08109	0.292	0.169	6.26145e-13	BTG anti-proliferation factor 2
Micro	CREM	2.59648e-16	1.50181	0.281	0.173	8.3965e-12	cAMP responsive element modulator
Micro	MAP3K8	5.03058e-15	1.1629	0.262	0.157	1.62679e-10	mitogen-activated protein kinase kinase kinase 8
Micro	SLC2A3	4.41128e-13	1.23099	0.164	0.08	1.42652e-08	solute carrier family 2 member 3
Micro	PIM1	1.23295e-12	1.47398	0.137	0.061	3.98712e-08	Pim-1 proto-oncogene, serine/threonine kinase
Micro	JUNB	5.1524e-12	1.4695	0.162	0.082	1.66618e-07	JunB proto-oncogene, AP-1 transcription factor subunit
Micro	ZFP36L2	1.89402e-11	-0.329858	0.506	0.635	6.12488e-07	ZFP36 ring finger protein like 2
Micro	IL1B	5.63507e-11	2.17309	0.071	0.021	1.82227e-06	interleukin 1 beta
Micro	FOSB	2.81246e-10	4.70642	0.034	0.003	9.09495e-06	FosB proto-oncogene, AP-1 transcription factor subunit
Micro	KLF2	4.3603e-10	3.15482	0.043	0.007	1.41003e-05	KLF transcription factor 2
Micro	ZFP36	9.4608e-10	0.925771	0.193	0.115	3.05943e-05	ZFP36 ring finger protein
Micro	CEBPB	9.88399e-10	0.700409	0.344	0.256	3.19628e-05	CCAAT enhancer binding protein beta
Micro	EGR2	1.14959e-09	4.04271	0.033	0.003	3.71756e-05	early growth response 2
Micro	MBNL2	6.15877e-08	0.449129	0.55	0.489	0.00199162	muscleblind like splicing regulator 2
Micro	IER3	8.71122e-08	1.0756	0.134	0.076	0.00281703	immediate early response 3
Micro	CCL2	1.48136e-07	2.36099	0.039	0.009	0.00479042	C-C motif chemokine ligand 2
Micro	MCL1	2.27467e-07	1.01394	0.169	0.109	0.00735584	MCL1 apoptosis regulator, BCL2 family member
Micro	NFKBIZ	2.75096e-07	0.962486	0.19	0.127	0.00889607	NFKB inhibitor zeta
Micro	IER2	7.5509e-07	1.07154	0.105	0.056	0.0244181	immediate early response 2
Oligo	NCOA7	1.90908e-184	0.469807	0.853	0.824	6.17358e-180	nuclear receptor coactivator 7
Oligo	NPTX2	1.32312e-66	1.9804	0.056	0.015	4.2787e-62	neuronal pentraxin 2
Oligo	NRN1	1.73743e-61	0.942563	0.13	0.067	5.61849e-57	neuritin 1
Oligo	TXNIP	6.11828e-60	-0.629772	0.377	0.463	1.97853e-55	thioredoxin interacting protein
Oligo	NFKBIA	4.62839e-43	1.12198	0.115	0.067	1.49673e-38	NFKB inhibitor alpha
Oligo	IFIT3	7.05155e-43	-0.263004	0.283	0.379	2.28033e-38	interferon induced protein with tetratricopeptide repeats 3
Oligo	ARHGEF3	3.07899e-38	-0.501833	0.124	0.183	9.95683e-34	Rho guanine nucleotide exchange factor 3
Oligo	IFIT2	2.97892e-28	-0.297048	0.105	0.154	9.63324e-24	interferon induced protein with tetratricopeptide repeats 2
Oligo	RCAN1	1.43163e-23	-0.148235	0.331	0.408	4.62959e-19	regulator of calcineurin 1
Oligo	EGR1	2.98645e-19	1.00871	0.038	0.019	9.65757e-15	early growth response 1
Oligo	PLK2	1.73807e-16	0.773242	0.06	0.038	5.62058e-12	polo like kinase 2
Oligo	CEBPB	3.15233e-14	0.961402	0.036	0.02	1.0194e-09	CCAAT enhancer binding protein beta
Oligo	ZFP36L2	9.96516e-14	-0.204324	0.128	0.164	3.22253e-09	ZFP36 ring finger protein like 2
Oligo	NUP98	3.45807e-13	-0.145364	0.25	0.3	1.11827e-08	nucleoporin 98 and 96 precursor
Oligo	RGS2	3.57907e-13	1.01285	0.026	0.013	1.1574e-08	regulator of G protein signaling 2
Oligo	GADD45B	1.1783e-12	1.71925	0.012	0.004	3.81038e-08	growth arrest and DNA damage inducible beta
Oligo	EGR3	1.52466e-12	0.980044	0.026	0.013	4.93046e-08	early growth response 3
Oligo	FOS	1.56185e-12	1.14513	0.028	0.015	5.05072e-08	Fos proto-oncogene, AP-1 transcription factor subunit
Oligo	PER1	3.18683e-11	0.704639	0.093	0.072	1.03056e-06	period circadian regulator 1
Oligo	JUNB	7.66689e-10	1.05752	0.028	0.017	2.47932e-05	JunB proto-oncogene, AP-1 transcription factor subunit
Oligo	KLF6	4.10863e-09	-0.250325	0.036	0.052	0.000132865	KLF transcription factor 6
Oligo	ARC	2.19154e-08	1.3628	0.01	0.004	0.000708701	activity regulated cytoskeleton associated protein
Oligo	CEBPD	7.22128e-07	1.28024	0.014	0.007	0.0233522	CCAAT enhancer binding protein delta
OPC	FOS	7.65779e-90	4.50612	0.243	0.021	2.47638e-85	Fos proto-oncogene, AP-1 transcription factor subunit
OPC	EGR1	1.35991e-65	3.23979	0.222	0.036	4.39767e-61	early growth response 1
OPC	NR4A1	3.84298e-33	2.72042	0.162	0.047	1.24274e-28	nuclear receptor subfamily 4 group A member 1
OPC	JUN	1.50089e-21	1.26433	0.277	0.164	4.85357e-17	Jun proto-oncogene, AP-1 transcription factor subunit
OPC	JUNB	7.3682e-20	2.49464	0.094	0.025	2.38273e-15	JunB proto-oncogene, AP-1 transcription factor subunit
OPC	NR4A3	1.2472e-12	2.5146	0.068	0.021	4.03318e-08	nuclear receptor subfamily 4 group A member 3
OPC	HES1	3.71007e-11	1.53067	0.128	0.068	1.19976e-06	hes family bHLH transcription factor 1
OPC	DUSP6	3.43345e-10	-0.437192	0.2	0.292	1.11031e-05	dual specificity phosphatase 6
OPC	CREM	5.52814e-10	-0.275655	0.463	0.571	1.78769e-05	cAMP responsive element modulator
OPC	SGK1	7.04243e-10	-0.22557	0.74	0.819	2.27738e-05	serum/glucocorticoid regulated kinase 1
OPC	LDLR	2.26782e-09	-0.646404	0.046	0.092	7.33367e-05	low density lipoprotein receptor
OPC	RASD1	1.03402e-07	-0.299401	0.102	0.162	0.0033438	ras related dexamethasone induced 1
OPC	NFIB	1.47331e-07	0.156356	0.939	0.95	0.00476439	nuclear factor I B
OPC	ARC	3.5529e-07	1.5338	0.053	0.022	0.0114894	activity regulated cytoskeleton associated protein
OPC	NRN1	4.73559e-07	0.377239	0.175	0.117	0.0153139	neuritin 1
OPC	RGS2	4.85692e-07	1.68916	0.052	0.022	0.0157063	regulator of G protein signaling 2
OPC	ZFP36L1	6.13591e-07	-0.284921	0.427	0.519	0.0198423	ZFP36 ring finger protein like 1
OPC	EGR3	7.52391e-07	1.24846	0.053	0.023	0.0243308	early growth response 3
OPC	IER2	8.07513e-07	1.35807	0.101	0.06	0.0261134	immediate early response 2
