## Supplementary material for "Tourette disorder features pervasive neuronal and glial transcriptional remodeling in the dorsolateral prefrontal cortex": S15_QTL_MAGMA_overlap.xlsx

### Sheet: Sheet1
TD	magma	Cluster	Overlap	Overlap_Genes	P_value	Odds_ratio
down	c_magma	Astro	2209	HMOX1, GCLM, ADAMTS17, NQO1, TXNRD1, PGD, FREM2, OSGIN1, GNA14, TXNIP, CYP4F11, SHISA6, SRXN1, EGF, AGBL4, TRIM16L, NRCAM, PCED1B, JAKMIP3, GSR, EGLN3, TMC1, SQSTM1, MSI2, ALDH3A2, ALDH1L1, RANBP17, RFFL, IL1R1, MKLN1, RIMBP2, MED12L, POU6F2, CDS1, HECW1, THSD4, LPAR3, NEO1, DST, GCLC, FECH, ATP10B, SESN3, CFAP54, AKAP12, RGS3, PPM1K, KCND3, PARP14, IKBKE, AP3B2, ZNF746, TEX9, CASTOR3, ZDHHC21, F…	0.999989	0.82412
down	c_magma	Exc neuron	3903	EPB41, ANKRD36, AP1G2, FAM13A, MKLN1, SLC38A11, GPATCH8, TSHZ2, RIMS2, N4BP2L2, TNRC6A, RORA, MTUS2, AEBP2, ABCA10, ZBTB20, DSC1, MACROD2, DENND4A, ATP9B, COL6A1, STK3, SNTG1, NR3C2, SCAPER, WDPCP, SNED1, TJP1, CCDC144A, ZNF273, TFDP2, NME5, IRAK1BP1, NBEA, UBE2E2, RFPL2, RPE, ANKRD17, PTK2, PILRB, SPATA5, STAG1, ALDH3A2, PATJ, SLC4A10, FHIT, MAP7, KIF13A, MBD5, KMT2A, CFAP54, SLC25A21, CADM1, SR…	1	0.659146
down	c_magma	Global	3287	ADAMTS18, NQO1, HMOX1, OSGIN1, TXNIP, ANKRD36, MKLN1, DST, RFFL, CCDC144A, CLEC2A, NDUFA4, MALRD1, OCLN, SEC14L5, COL16A1, TMEM63A, MYRF, SLC27A1, EPB41, DDX17, CERCAM, ST6GALNAC3, KIF13B, PHLDB1, AP1G2, MTRNR2L8, RASSF2, HYDIN, MSR1, ADAM19, ZCCHC24, CYP4F11, PAN3, GPATCH8, MAML2, NACC2, DSC1, CDK18, KIAA0930, CASTOR3, FOXN2, MVB12B, SCAPER, MYH15, ARHGAP23, NEK3, SYT14, PTK2, ZNF609, INSR, STAG…	1	0.717637
down	c_magma	Inh neuron	124	RORA, FTL, NQO1, CHD5, CCDC144A, NRG3, SYN3, MACROD2, STXBP5L, DLG2, MALRD1, JAK1, JAKMIP2, MTRNR2L8, CACNA1B, FRMD4A, CADM1, NRXN3, MT3, AEBP2, SNTG1, MAP7, OPCML, HMOX1, DOCK3, TRMT11, AGBL4, KSR2, SCAPER, CACNA1C, NR3C2, MCF2L2, GRIN1, FAM155A, PRKN, NBEA, ABCA10, ELAVL3, PHACTR1, KAZN, ERC1, MBD5, CSMD1, VIM, TNRC6B, KCNH1, RBM6, JPH4, ZNF91, KMT2A, ITPR2, GTDC1, FOXP1, SPIDR, HYDIN, SLC7A11,…	0.999998	0.495743
down	e_magma	Astro	1472	HMOX1, ZSCAN31, GCLM, ADAMTS17, PGD, FREM2, GNA14, CYP4F11, SHISA6, SRXN1, TRIM16L, NRCAM, PCED1B, JAKMIP3, GSR, EGLN3, TMC1, MSI2, ALDH3A2, ALDH1L1, RANBP17, RFFL, IL1R1, THSD4, LPAR3, DST, GCLC, FECH, ATP10B, SESN3, CFAP54, AKAP12, PPM1K, KCND3, PARP14, AP3B2, ZNF746, TEX9, CASTOR3, EPB41, PACRG, STXBP5, FGL1, KCNQ3, MOXD1, ASF1A, MALRD1, DEPP1, CPS1, CDH20, CTNND2, BCAR3, WRN, STK33, STAT1, PC…	2.60538e-21	1.45128
down	e_magma	OPC	382	DOCK5, SNX22, NRCAM, CCDC50, LSS, SMOC1, HTRA1, MALRD1, ANKRD36, SPRY4, SEPTIN10, SPOCK3, GPR155, PCSK6, TNR, WNT5A, USP40, ASCL1, MT3, DDX17, JAKMIP3, UPF3A, STK32A, TNKS, UVSSA, TMEM106B, CAPS2, SYT14, GCLM, CHL1, AGMO, NACC2, CDC42BPA, HYDIN, ZNF727, SCUBE2, CERS5, SDC3, EPM2AIP1, CCDC146, VCAN, PEX5L, GLIPR1L2, PACRG, EVI5, DST, DLL3, MMP16, GRAMD1C, ATP8A2, FMNL3, KCNMA1, HAP1, IQGAP1, PGD, …	5.34064e-07	1.43865
down	e_magma	Oligo	1609	ADAMTS18, SLC44A1, ADAM19, TTLL7, SLC27A1, CNTNAP4, MYRF, CLEC2A, COL16A1, TMEM63A, SLIT2, MSR1, OCLN, RASSF2, MAML2, CERCAM, PREX1, SLC7A11, ADAMTS4, LANCL1, IFT80, SYT14, PPFIA2, ABCA6, UGT8, NRXN3, ERMN, PHLDB1, SLC48A1, SCD5, GNG7, LLGL1, ASPA, PLEKHH2, ATP5ME, TPPP, ABTB2, RFFL, SCARA3, MTMR7, DST, ACER3, CLCA4, GLTP, HFM1, ACTN4, CTNND2, FEZ1, CNTN2, CCDC14, AFMID, CDH23, NACC2, TLR4, GLCE,…	1.08346e-19	1.40688
down	e_magma	Exc neuron	2605	EPB41, ANKRD36, AP1G2, FAM13A, SLC38A11, TSHZ2, N4BP2L2, ABCA10, DSC1, MACROD2, DENND4A, ATP9B, COL6A1, STK3, SNTG1, SCAPER, WDPCP, SNED1, TJP1, CCDC144A, ZNF273, NME5, IRAK1BP1, UBE2E2, RPE, ANKRD17, PTK2, PILRB, SPATA5, ALDH3A2, PATJ, FHIT, KIF13A, KMT2A, CFAP54, CADM1, SRRM3, AMY2B, MTBP, TAFA2, ABCA5, AUTS2, LRRC28, TNFRSF25, CACNA1B, ADAMTS2, CPS1, PAN3, TTLL5, NPHP3, KIAA0930, CACNA1C, CENP…	1.45328e-26	1.3936
down	e_magma	Global	2116	ADAMTS18, HMOX1, ZSCAN31, ANKRD36, DST, RFFL, CCDC144A, CLEC2A, MALRD1, OCLN, COL16A1, TMEM63A, MYRF, SLC27A1, EPB41, DDX17, CERCAM, KIF13B, PHLDB1, AP1G2, RASSF2, HYDIN, MSR1, ADAM19, CYP4F11, PAN3, MAML2, NACC2, DSC1, KIAA0930, CASTOR3, FOXN2, SCAPER, MYH15, SYT14, PTK2, TTLL5, TNKS, ZNF189, RERE, CNTNAP4, KIF13A, MMS22L, SLC48A1, CDC42BPA, ANKRD17, IFT80, GSN, EVI5, GLTP, PREX1, IGF1R, SSH2, C…	3.55811e-15	1.2978
down	e_magma	Micro	143	P2RY12, ARHGAP15, GRID2, DOCK4, PTPRM, ANKRD44, ARHGAP22, DST, KHDRBS3, JAZF1, LPAR1, FRMD4A, PCNX2, OXR1, RASGEF1C, CARMIL1, RNF150, ESRRG, ENPP1, ELMO1, C6orf62, FOXN3, RNF180, FAM149A, RTTN, OSBPL3, SUSD3, SORL1, SLC6A6, KBTBD12, PICALM, P3H2, DOCK8, PRDM11, DOCK2, CD74, SIPA1L1, MBP, FAM114A1, PALD1, LPXN, TANC1, DOCK5, CCDC144A, COMMD10, VWA8, PTAFR, SP100, ZFP36L2, KCNIP1, CECR2, PARD3B, WN…	0.0349375	1.24168
down	e_magma	Inh neuron	88	CHD5, CCDC144A, NRG3, SYN3, MACROD2, STXBP5L, DLG2, MALRD1, JAK1, JAKMIP2, CACNA1B, FRMD4A, CADM1, NRXN3, MT3, SNTG1, OPCML, HMOX1, DOCK3, TRMT11, KSR2, SCAPER, CACNA1C, MCF2L2, ABCA10, ELAVL3, PHACTR1, ERC1, VIM, TNRC6B, RBM6, JPH4, ZNF91, KMT2A, ITPR2, GTDC1, FOXP1, SPIDR, HYDIN, SLC7A11, AP1G2, COX6C, ANKRD36, ZNF721, PACRG, CELF2, MSI2, CNTNAP2, PLXDC2, ASIC2, AKT3, ATG7, MSRA, CLEC2A, SPTBN4…	0.194158	1.14417
up	e_magma	Inh neuron	1574	STMN1, EIF1B, SUB1, SRP14, HSPH1, MAP1LC3A, SEPTIN7, PEBP1, HSP90AA1, PNMA2, SPINT2, ARL6IP5, SPCS1, SELENOW, DYNLL2, NACA, PTMA, REEP5, PPM1K, ATP6V0B, TUBB2A, STMN2, TAGLN3, TOMM20, DYNLRB1, LY6H, SERF2, DYNLL1, BTF3, RTN4, SPRED2, UQCRH, SCG3, UQCRB, RPL6, UBE2V2, RGS4, SULT4A1, THY1, ATP5MC3, CHCHD2, GAD1, MYRFL, TPT1, TM2D3, NETO2, CFL1, NME2, VAMP2, RPL29, PGAM1, CHCHD10, ATP2A2, PGAP1, PDC…	5.39423e-19	1.40154
up	e_magma	Oligo	409	SPOCK1, NTM, CDH13, NRGN, ANK2, NCOA7, TMSB10, SNAP25, PDE10A, TAGLN3, PCDH9, KANSL1, CHN1, PPP2R2B, SGIP1, SYT1, STMN2, SPARCL1, NCKAP5, CADM2, BAALC, AUTS2, MT1G, PRUNE2, PIP4K2A, HSPH1, NAALAD2, TIAM1, SLC8A3, CCSER1, BASP1, CLMN, SLC25A48, SNCG, DLG1, NRN1, YWHAH, CST3, HSP90AA1, SORCS2, VSNL1, LRP1B, SVEP1, C14orf132, PXK, LAMA2, CCK, PDE1C, IMMP2L, TSPAN5, CPE, UCHL1, HPCA, FTH1, RGS4, SULT…	3.18383e-07	1.43133
down	h_magma	OPC	604	DOCK5, MARCKS, SNX22, HIP1, NRCAM, CCDC50, LSS, SH3RF3, SMOC1, TMEM132C, HTRA1, MALRD1, TXNRD1, EPN2, NAIP, ANKRD36, OSGIN1, SPRY4, SEPTIN10, PHLDA1, MKLN1, SPOCK3, UNC80, GPR155, PCSK6, POLR2J3, TNR, NQO1, WNT5A, ZDHHC21, USP40, ASCL1, MT3, CRISPLD2, GRIA4, DDX17, STK32B, HIF3A, CNP, JAKMIP3, UPF3A, ZBTB16, STK32A, TNKS, SRRM1, KIAA2026, SAMHD1, FKBP5, BICRAL, UVSSA, TMEM106B, STARD4, CAPS2, SYT…	0.0521907	1.16324
down	h_magma	Oligo	2545	ADAMTS18, SLC44A1, ADAM19, TTLL7, SLC27A1, CNTNAP4, MYRF, AATK, CLEC2A, COL16A1, TMEM63A, SLIT2, MSR1, OCLN, EYA4, RASSF2, MAML2, CERCAM, C4orf48, SEC14L5, PREX1, SECISBP2L, CLDN11, SLC7A11, ADAMTS4, LANCL1, CNP, IFT80, POLR2J3, SYT14, PPFIA2, ZNF488, ABCA6, PPP1R14A, SCAMP5, UGT8, RNF220, QKI, ZCCHC24, SMAD7, NRXN3, ERMN, TCF12, PHLDB1, KCNJ10, SLC48A1, CPEB2, AMOTL2, SCD5, GNG7, LLGL1, ASPA, PL…	0.426518	1.00949
down	h_magma	Micro	228	MEF2A, ST6GALNAC3, P2RY12, ARHGAP15, GRID2, DOCK4, PTPRM, ANKRD44, ADGRB3, ABCC4, ARHGAP22, DST, KHDRBS3, JAZF1, LPAR1, FRMD4A, PCNX2, OXR1, RASGEF1C, CARMIL1, L3MBTL4, CYFIP1, RNF150, ESRRG, ENPP1, PLCXD3, TRERF1, TENM4, ELMO1, C6orf62, MOBP, CSF1R, ARHGAP24, FOXN3, POLR2J3, PAQR5, PDGFC, RNF180, BLNK, FAM149A, NAALADL2, RTTN, CPA6, OSBPL3, SUSD3, SYNDIG1, SORL1, SLC6A6, IFI44L, KYNU, CCND3, DEN…	0.852532	0.878115
down	h_magma	Astro	2221	HMOX1, ZSCAN31, GCLM, ADAMTS17, NQO1, TXNRD1, PGD, FREM2, OSGIN1, GNA14, TXNIP, CYP4F11, SHISA6, SRXN1, EGF, AGBL4, TRIM16L, NRCAM, PCED1B, JAKMIP3, GSR, EGLN3, TMC1, SQSTM1, MSI2, ALDH3A2, ALDH1L1, RANBP17, RFFL, IL1R1, MKLN1, RIMBP2, MED12L, POU6F2, CDS1, HECW1, THSD4, LPAR3, NEO1, DST, GCLC, FECH, SH3RF3, ATP10B, SESN3, CFAP54, AKAP12, RGS3, PPM1K, KCND3, PARP14, IKBKE, AP3B2, ZNF746, TEX9, CA…	0.998936	0.869342
down	sQTL	Exc neuron	2553	FLG-AS1, EPB41, ANKRD36, NUTM2A-AS1, AP1G2, FAM13A, MKLN1, SLC38A11, GPATCH8, TSHZ2, RIMS2, N4BP2L2, TNRC6A, RORA, LINC01378, AEBP2, ABCA10, LINC00863, ZBTB20, SLC5A4-AS1, MACROD2, DENND4A, LINC00910, ATP9B, COL6A1, SNTG1, AL513166.1, SCAPER, WDPCP, SNED1, CCDC144A, AC104806.2, ZNF273, AC073365.1, NME5, IRAK1BP1, UBE2E2, RFPL2, RPE, PTK2, PILRB, SPATA5, ALDH3A2, PATJ, SLC4A10, FHIT, KIF13A, MBD5,…	2.31267e-55	1.6378
up	sQTL	Inh neuron	1598	AC119673.2, HSP90AB1, CALM3, EIF4A2, STMN1, HSPA1A, CALM1, EIF1B, SUB1, FAM153A, SRP14, NGRN, GAPDH, EIF4G2, HSPH1, MAP1LC3A, SEPTIN7, PEBP1, HSP90AA1, PNMA2, ARL6IP5, SPCS1, SELENOW, KLC1, NACA, PTMA, REEP5, PPM1K, ATP6V0B, TUBB2A, TAGLN3, OIP5-AS1, TOMM20, DYNLRB1, LY6H, GABRA1, GABARAP, DYNLL1, RTN4, SPRED2, UQCRH, SCG5, RPL7A, SCG3, EIF1, UQCRB, NDFIP1, RPL6, SERINC3, RGS4, TDG, RTN3, SULT4A1…	2.23584e-48	1.74983
down	sQTL	Oligo	1594	ADAMTS18, SLC44A1, LINC02470, TTLL7, SLC27A1, CNTNAP4, MYRF, AL160272.1, AATK, COL16A1, TMEM63A, SLIT2, MSR1, OCLN, CERCAM, PREX1, LINC02814, SECISBP2L, SLC7A11, LANCL1, CNP, NUTM2A-AS1, POLR2J3, SYT14, PPFIA2, ZNF488, ABCA6, LINC00863, SCAMP5, RNF220, QKI, NRXN3, LINC00639, PHLDB1, KCNJ10, SLC48A1, AMOTL2, SCD5, GNG7, LLGL1, ASPA, PLEKHH2, FAR1, UBA6-AS1, RFFL, CDK18, SCARA3, NQO1, CUEDC1, MOBP,…	9.54636e-41	1.66099
down	sQTL	Astro	1448	HMOX1, ZSCAN31, GCLM, NQO1, TXNRD1, FREM2, AC093523.1, CYP4F11, FLG-AS1, AGBL4, TRIM16L, NRCAM, JAKMIP3, GSR, PPM1K-DT, SQSTM1, MSI2, ALDH3A2, ALDH1L1, LINC00299, RFFL, MKLN1, RIMBP2, MED12L, HECW1, LPAR3, NEO1, DST, GCLC, FECH, ATP10B, LINC02328, AKAP12, RGS3, PPM1K, KCND3, PARP14, IKBKE, AP3B2, TEX9, CASTOR3, ZDHHC21, ZC2HC1A, EPB41, PACRG, STXBP5, MOXD1, ASF1A, MALRD1, CPS1, ADD3-AS1, BCAR3, S…	3.36531e-39	1.68079
down	sQTL	Global	2059	FLG-AS1, ADAMTS18, NUTM2A-AS1, NQO1, LINC02470, HMOX1, LINC00863, ZSCAN31, UBA6-AS1, ANKRD36, MKLN1, HLA-DMA, POLR2J3, DST, RFFL, PPM1K-DT, CCDC144A, MALRD1, OCLN, LINC00910, COL16A1, TMEM63A, MYRF, SLC27A1, EPB41, DDX17, CERCAM, ST6GALNAC3, KIF13B, PHLDB1, AP1G2, HYDIN, MSR1, CYP4F11, GPATCH8, CDK18, KIAA0930, CASTOR3, FOXN2, MVB12B, SCAPER, ARHGAP23, NEK3, SYT14, PTK2, INSR, AC090825.1, TTLL5, …	3.05215e-32	1.48742
up	sQTL	Oligo	438	HSPA1A, SPOCK1, NTM, SLC7A14-AS1, CDH13, HSP90AB1, ANK2, NCOA7, SNAP25, TAGLN3, KANSL1, CHN1, PPP2R2B, SGIP1, SYT1, NEAT1, SPARCL1, CALM1, CALM3, GPM6A, LRP2, CADM2, BAALC, ST18, MT1G, PRUNE2, PIP4K2A, GAPDH, HSPH1, NAALAD2, TIAM1, AC119673.2, SLC8A3, ATXN1, GAP43, CLMN, SLC25A48, SNCG, DLG1, RPS3A, NRN1, YWHAH, CST3, HSP90AA1, SORCS2, VSNL1, LRP1B, C14orf132, DUBR, PXK, LAMA2, CCK, OLFM1, CKB, P…	4.81858e-21	1.95746
down	sQTL	OPC	400	DOCK5, FLG-AS1, UBA6-AS1, NRCAM, SLC5A4-AS1, CCDC50, LINC02328, LSS, SMOC1, MALRD1, PPM1K-DT, TXNRD1, NAIP, ANKRD36, LINC02470, SPRY4, MKLN1, SPOCK3, GPR155, HLA-DMA, POLR2J3, GTF2H2, NQO1, TTN-AS1, ZDHHC21, USP40, MIR646HG, DDX17, ALG1L9P, NUTM2A-AS1, HIF3A, CNP, JAKMIP3, UPF3A, TNKS, SRRM1, UVSSA, TMEM106B, STARD4, CAPS2, SYT14, GCLM, CHL1, AGMO, HYDIN, CERS5, EPM2AIP1, TF, ALDH1A3, VCAN, PEX5L…	1.99684e-17	1.8711
up	sQTL	Micro	212	NEAT1, HSPA1A, CALM1, HSPH1, CALM3, DYNLL1, HERPUD1, STMN1, SNAP25, IPCEF1, SRGN, HSP90AB1, FTH1, CTSB, CD83, HSP90AA1, PEBP1, GAPDH, UCHL1, CHN1, SYT1, STX17-AS1, RPL24, TPT1, OLR1, SPARCL1, TAGLN3, SRGAP1, GNA13, CPVL, NACA, RPL3, EIF4A2, COX4I1, NRN1, UBC, RPL14, LAP3, UQCRB, PPIA, GPM6A, CCK, ATP5IF1, RPS14, CREM, RPS3A, DNAJB1, ARPP19, CKB, GLUL, RPL13, NDUFS5, CPEB4, RPS18, FCGR2A, C1QC, CA…	4.33313e-07	1.62814
up	sQTL	Exc neuron	1301	HSP90AB1, CHN1, ARPP19, STMN1, CALM1, GRIN2B, C1QTNF4, CALM3, MMD, HSP90AA1, SUB1, RTN4, GPM6A, MAP1LC3A, TUBB2A, TUBA1A, CAP2, RTN3, RGS4, HSPH1, GAPDH, SELENOW, HSPA1A, SCG5, ATP6V0B, THY1, SULT4A1, EIF1B, SEPTIN7, TAGLN3, ATP2B1, OLFM1, ENC1, PEBP1, RAB3C, APLP1, KCNV1, SERINC3, SCG3, DYNLL1, KLC1, SYT4, SEZ6L2, EIF4A2, AC119673.2, BTBD8, CFL1, CKB, YWHAH, PPIA, NGRN, EIF1, REEP5, SERPINI1, NA…	9.4508e-07	1.20696
up	sQTL	Astro	250	NEAT1, SNHG14, SLCO1C1, IGFBP7, HSPA1A, HSPH1, MEF2C-AS1, INPP4B, MT1G, PNISR, APOE, GLUL, CALM1, LINC00499, LINC02649, MTERF1, DNAJB1, CAMTA1, FTH1, QKI, DPP10-AS1, NUPR1, ST8SIA1, HSPD1, NRXN1, RPL24, PEBP1, MACROD2, CKB, ITM2C, CALM3, TMEM161B-AS1, TFRC, ANKDD1A, PDK4, HSPE1, FAM182A, HNRNPU, DYNLL1, HSP90AB1, DLGAP1, ADAMTS9-AS2, TAGLN3, ATP1A2, TPT1, CAMK2N1, ACSL6, AQP4, ACAP2, NKAIN4, CST3…	1.83218e-05	1.4442
down	sQTL	Inh neuron	99	FLG-AS1, AC090825.1, UBA6-AS1, NUTM2A-AS1, LINC02470, LINC00863, RORA, NQO1, PPM1K-DT, CCDC144A, SYN3, MACROD2, MALRD1, JAK1, FRMD4A, CADM1, NRXN3, AEBP2, SNTG1, AL513166.1, HMOX1, TRMT11, AGBL4, HLA-DMA, KSR2, SCAPER, MCF2L2, PRKN, ABCA10, PHACTR1, LINC00910, ERC1, TRAF3IP2-AS1, MBD5, CSMD1, VIM, KCNH1, RBM6, ZNF91, ITPR2, GTDC1, HYDIN, LINC01002, SLC7A11, AP1G2, COX6C, ANKRD36, ZNF721, INSR, TP…	0.000191601	1.68494
down	sQTL	Micro	140	LINC02232, ST6GALNAC3, P2RY12, GRID2, DOCK4, PTPRM, ADGRB3, ARHGAP22, DST, JAZF1, LPAR1, FRMD4A, DLEU1, AC006230.1, OXR1, CYFIP1, ESRRG, C6orf62, MOBP, MIR99AHG, LINC01357, POLR2J3, RNF180, FAM149A, SLC6A6, IFI44L, CCND3, KBTBD12, PICALM, DOCK8, UBA6-AS1, NQO1, TXNRD1, PRDM11, SIPA1L1, MBP, CLEC2D, FAM114A1, RSRP1, TANC1, DOCK5, CCDC144A, VWA8, SP100, MYO1F, PRKN, ITGAX, WNT2B, RPS6KA2, ZBTB20, A…	0.00226271	1.40077
up	sQTL	OPC	76	HSPA1A, CNTN5, HSPH1, HSP90AA1, NRXN3, CALM1, DNAJB1, TRPM3, SEMA6D, GPC5, LRMDA, CALM3, GHR, GRIN2A, DLGAP1, HSP90AB1, AC119673.2, APOE, SYT1, NTM, NRXN1, RGS4, HSPD1, ARPP19, STMN1, CAMK2N1, UNC13C, PDE4D, GPM6A, CST3, HSPE1, CHN1, AQP4-AS1, AC002480.2, SYN3, DYNLL1, GAPDH, C9orf16, MMD, SNRPN, PPIA, SULT4A1, FRAS1, OLFM1, ARHGEF28, TPT1, CKB, TSBP1-AS1, CAMK2A, LRP1B, CHORDC1, CCK, RAB3C, PSD3…	0.0251003	1.37572
up	sQTL	Global	1597	HSPA1A, AC119673.2, RGS4, TAGLN3, HSPH1, CALM3, STMN1, DYNLL1, GAPDH, CHN1, HSP90AB1, CALM1, HSP90AA1, C1QTNF4, EIF4A2, CKB, ARPP19, YWHAH, PEBP1, OLFM1, SPOCK1, SULT4A1, SNAP25, SUB1, C9orf16, MAP1LC3A, THY1, NACA, NRN1, SYT4, TUBB2A, LDHA, CHCHD10, GAP43, UQCRH, NTM, LY6H, MMD, UCHL1, PPIA, SCG3, NME2, CCK, RAB3C, SNCG, VAMP2, NGRN, KCNV1, ENC1, NDFIP1, ITM2C, SNRPN, RTN3, SCG5, EIF1B, CREG2, V…	0.0325928	1.06822
down	h_magma	Inh neuron	124	RORA, FTL, NQO1, CHD5, CCDC144A, NRG3, SYN3, MACROD2, STXBP5L, DLG2, MALRD1, TBC1D3D, JAK1, JAKMIP2, MTRNR2L8, CACNA1B, FRMD4A, CADM1, NRXN3, MT3, AEBP2, SNTG1, MAP7, OPCML, HMOX1, DOCK3, TRMT11, AGBL4, KSR2, SCAPER, CACNA1C, NR3C2, MCF2L2, GRIN1, FAM155A, PRKN, NBEA, ABCA10, ELAVL3, PHACTR1, KAZN, ERC1, MBD5, CSMD1, VIM, TNRC6B, KCNH1, RBM6, JPH4, ZNF91, KMT2A, ITPR2, GTDC1, FOXP1, SPIDR, HYDIN,…	0.999996	0.508207
up	e_magma	OPC	90	EGR1, CNTN5, HSPH1, HSP90AA1, TMSB10, NRXN3, NRGN, NR4A1, DNAJB1, NCKAP5, TRPM3, SEMA6D, GPC5, LRMDA, TAFA1, STMN2, GHR, GRIN2A, ASTN2, GPC6, APOE, GPR158, LUZP2, SYT1, NTM, KCNB2, NRXN1, RGS4, NRG3, ARPP19, STMN1, CAMK2N1, UNC13C, DCC, DNAH11, TAFA2, CST3, LDB2, GRIA1, P4HA1, CHN1, SYN3, DYNLL1, DAB1, MMD, SNRPN, SGCD, SULT4A1, FRAS1, UTRN, C1orf21, ARHGEF28, TPT1, LRP1B, CCK, MAML2, RXFP1, KCNN…	0.000887695	1.64538
down	c_magma	Micro	231	MEF2A, ST6GALNAC3, P2RY12, ARHGAP15, GRID2, DOCK4, PTPRM, ANKRD44, ADGRB3, ABCC4, ARHGAP22, DST, KHDRBS3, JAZF1, LPAR1, FRMD4A, PCNX2, OXR1, RASGEF1C, CARMIL1, L3MBTL4, CYFIP1, RNF150, ESRRG, ENPP1, PLCXD3, TRERF1, TENM4, ELMO1, C6orf62, MOBP, CSF1R, ARHGAP24, FOXN3, PAQR5, PDGFC, RNF180, BLNK, FAM149A, NAALADL2, RTTN, CPA6, OSBPL3, SUSD3, SYNDIG1, SORL1, SLC6A6, IFI44L, KYNU, CCND3, DENND11, KBT…	0.795693	0.903664
up	e_magma	Exc neuron	1327	CHN1, ARPP19, STMN1, C1QTNF4, MMD, HSP90AA1, SUB1, RTN4, MAP1LC3A, TUBB2A, CHGB, RGS4, BRK1, HSPH1, SELENOW, ATP6V0B, THY1, SULT4A1, EIF1B, SEPTIN7, ATP2B2, NRGN, TAGLN3, ATP2B1, APP, PEBP1, KCNV1, SCG3, ATP2A2, DYNLL1, EGR1, SERF2, ARL4D, SYT4, STMN2, BASP1, CFL1, MAP1B, CDKN2D, YWHAH, REEP5, SERPINI1, NACA, ARL6IP5, DIRAS2, CCDC85B, JPT1, BNIP3, CDK5R2, SRP14, SPRED2, OCIAD1, GDAP1, NDUFC2, LDH…	0.134313	1.04489
up	e_magma	Micro	186	TMSB10, ZC3HAV1, HSPH1, DYNLL1, STMN1, SNAP25, IPCEF1, CH25H, FTH1, CTSB, HSP90AA1, PEBP1, UCHL1, STMN2, CHN1, NRGN, RGS1, OPRM1, SYT1, TPT1, OLR1, SPARCL1, EGR3, TAGLN3, SRGAP1, GNA13, CPVL, NACA, COX4I1, NR4A1, NRN1, LAP3, RPL29, APOC2, UQCRB, CCK, ATP5IF1, PRDM1, P4HA1, DNAJB1, ARPP19, RPL13, NDUFS5, CPEB4, FAM20A, RPS18, CAMK2N1, CHCHD2, SNRPN, GNAS, JAK3, COX6C, SERF2, RPLP1, UQCRH, RPL18, A…	0.232812	1.07957
up	e_magma	Global	1720	TMSB10, STMN2, NRGN, RGS4, TAGLN3, HSPH1, STMN1, DYNLL1, CHN1, HSP90AA1, C1QTNF4, EGR1, ARPP19, YWHAH, PEBP1, SPOCK1, SULT4A1, SNAP25, SUB1, CHGB, ARHGDIG, MAP1LC3A, ARL4D, THY1, NACA, NRN1, SYT4, TUBB2A, LDHA, CHCHD10, UQCRH, CCDC85B, NTM, LY6H, MMD, UCHL1, SCG3, NME2, CCK, SNCG, VAMP2, BASP1, KCNV1, RPL29, SNRPN, JPT1, CDK5R2, EIF1B, CREG2, CDKN2D, VSNL1, FABP3, HPCA, ATP6V0B, DIRAS2, PGM2L1, B…	0.240897	1.02552
down	h_magma	Global	3302	ADAMTS18, NQO1, HMOX1, OSGIN1, ZSCAN31, TXNIP, ANKRD36, MKLN1, POLR2J3, DST, RFFL, CCDC144A, CLEC2A, TBC1D3D, NDUFA4, MALRD1, OCLN, SEC14L5, COL16A1, TMEM63A, MYRF, SLC27A1, EPB41, DDX17, CERCAM, ST6GALNAC3, KIF13B, PHLDB1, MTRNR2L8, RASSF2, HYDIN, MSR1, ADAM19, ZCCHC24, CYP4F11, PAN3, GPATCH8, MAML2, NACC2, DSC1, CDK18, KIAA0930, CASTOR3, FOXN2, MVB12B, SCAPER, MYH15, ARHGAP23, NEK3, SYT14, PTK2…	1	0.756844
up	e_magma	Astro	220	PCDH9, SLCO1C1, IGFBP7, HSPH1, INPP4B, MT1G, PNISR, APOE, DAB1, FUT9, NR4A1, DNAJB1, AMER2, CAMTA1, FTH1, LUZP2, NUPR1, CCNH, ST8SIA1, TMSB10, PPP3CA, NRXN1, PEBP1, P4HA1, MACROD2, ALCAM, TFRC, ANKDD1A, NRGN, AKNA, PDK4, TAFA1, DYNLL1, SDC4, STMN2, OGFRL1, TAGLN3, SERPINH1, TPT1, CAMK2N1, EGR1, ACSL6, ACAP2, NKAIN4, CST3, ATP1B2, UTP23, SLC1A2, CCDC59, RPLP1, DIO2, OSBPL11, GJA1, KCNIP1, GDAP1, C…	0.637956	0.97278
down	h_magma	Exc neuron	3915	EPB41, ANKRD36, FAM13A, MKLN1, SLC38A11, GPATCH8, TSHZ2, RIMS2, N4BP2L2, TNRC6A, RORA, MTUS2, AEBP2, ABCA10, ZBTB20, DSC1, MACROD2, DENND4A, ATP9B, COL6A1, STK3, SNTG1, NR3C2, SCAPER, WDPCP, SNED1, TJP1, CCDC144A, ZNF273, TFDP2, NME5, IRAK1BP1, NBEA, UBE2E2, RFPL2, RPE, ANKRD17, PTK2, PILRB, SPATA5, STAG1, ALDH3A2, PATJ, SLC4A10, FHIT, MAP7, KIF13A, MBD5, KMT2A, CFAP54, SLC25A21, CADM1, SRRM3, AM…	1	0.692266
down	c_magma	Oligo	2541	ADAMTS18, SLC44A1, ADAM19, TTLL7, SLC27A1, CNTNAP4, MYRF, AATK, CLEC2A, COL16A1, TMEM63A, SLIT2, MSR1, OCLN, EYA4, RASSF2, MAML2, CERCAM, C4orf48, SEC14L5, PREX1, SECISBP2L, CLDN11, SLC7A11, ADAMTS4, LANCL1, CNP, IFT80, SYT14, PPFIA2, ZNF488, ABCA6, PPP1R14A, SCAMP5, UGT8, RNF220, QKI, ZCCHC24, SMAD7, NRXN3, ERMN, TCF12, PHLDB1, KCNJ10, SLC48A1, CPEB2, AMOTL2, SCD5, GNG7, LLGL1, ASPA, PLEKHH2, AR…	0.736418	0.973098
down	c_magma	OPC	600	DOCK5, MARCKS, SNX22, HIP1, NRCAM, CCDC50, LSS, SMOC1, TMEM132C, HTRA1, MALRD1, TXNRD1, EPN2, NAIP, ANKRD36, OSGIN1, SPRY4, SEPTIN10, PHLDA1, MKLN1, SPOCK3, UNC80, GPR155, PCSK6, TNR, NQO1, WNT5A, ZDHHC21, USP40, ASCL1, MT3, CRISPLD2, GRIA4, DDX17, STK32B, HIF3A, CNP, JAKMIP3, UPF3A, ZBTB16, STK32A, TNKS, SRRM1, KIAA2026, SAMHD1, FKBP5, BICRAL, UVSSA, TMEM106B, STARD4, CAPS2, SYT14, ANKRD55, GCLM…	0.163713	1.09718
down	eQTL	Micro	196	LINC02232, MEF2A, ST6GALNAC3, P2RY12, ARHGAP15, GRID2, DOCK4, PTPRM, ANKRD44, ABCC4, ARHGAP22, DST, LPAR1, FRMD4A, DLEU1, AL163541.1, AC006230.1, RASGEF1C, CARMIL1, L3MBTL4, CYFIP1, RNF150, ENPP1, PLCXD3, LINC01141, CERNA2, TENM4, C6orf62, MOBP, CSF1R, FOXN3, POLR2J3, PDGFC, RNF180, BLNK, FAM149A, LINC01605, RTTN, OSBPL3, SUSD3, SYNDIG1, SLC6A6, KYNU, CCND3, DENND11, AC090630.1, KBTBD12, DOCK8, M…	0.843015	0.892512
up	h_magma	Inh neuron	2608	TUBA1B, HSP90AB1, CALM3, EIF4A2, STMN1, ATP6V1F, CALM1, EIF1B, SUB1, SCOC, FOS, FAM153A, SRP14, ACTG1, NGRN, GAPDH, EIF4G2, ATP6V0C, HSPH1, MAP1LC3A, SEPTIN7, PEBP1, HSP90AA1, PNMA2, SPINT2, CALM2, ARL6IP5, CYCS, SPCS1, SELENOW, KLC1, TUBB3, DYNLL2, NACA, PTMA, REEP5, PPM1K, ATP6V0B, TUBB2A, STMN2, TAGLN3, TOMM20, DYNLRB1, MARCKSL1, LY6H, SERF2, GABRA1, GABARAP, DYNLL1, BTF3, RTN4, ATP6V1G1, SPRE…	1.94924e-08	1.29506
up	c_magma	Astro	406	PCDH9, SLCO1C1, IGFBP7, HSPH1, INPP4B, MT1G, PTGDS, PNISR, APOE, DAB1, RGMA, GLUL, MEIKIN, CALM1, FOS, LRRTM4, FUT9, NR4A3, DUSP1, MTERF1, HPSE2, PRKCQ, NR4A1, DNAJB1, PCSK5, AMER2, CAMTA1, FTH1, MT2A, QKI, C1QTNF7, JUNB, LUZP2, HSPB1, NUPR1, CCNH, ST8SIA1, KCNMB2, HSPD1, TMSB10, FRMD5, GADD45B, BCL6, ANGPTL4, PPP3CA, VEGFA, NRXN1, RPL24, BNC2, PEBP1, P4HA1, MACROD2, CKB, ALCAM, ITM2C, CALM3, TFR…	0.870566	0.896056
down	eQTL	OPC	490	DOCK5, FLG-AS1, UBA6-AS1, AC093765.3, MARCKS, NRCAM, SLC5A4-AS1, CCDC50, LINC02328, LSS, SH3RF3, SMOC1, TMEM132C, HTRA1, MALRD1, PPM1K-DT, ANKRD36, LINC00486, LINC02470, SEPTIN10, PHLDA1, MKLN1, AC093765.4, SPOCK3, GPR155, PCSK6, HLA-DMA, POLR2J3, TNR, GTF2H2, TTN-AS1, WNT5A, ZDHHC21, USP40, MIR646HG, AC051619.5, CRISPLD2, DDX17, STK32B, ALG1L9P, NUTM2A-AS1, HIF3A, JAKMIP3, UPF3A, STK32A, TNKS, S…	0.914122	0.902399
up	eQTL	OPC	97	CNTN5, HSPA1B, AC117464.1, NRXN3, CALM1, DNAJB1, NCKAP5, TRPM3, SEMA6D, GPC5, LRMDA, LSAMP, STMN2, GHR, GRIN2A, ASTN2, HSP90AB1, AC119673.2, LUZP2, NTM, KCNB2, TLL1, RGS4, LRRN1, HSPD1, ARPP19, STMN1, CAMK2N1, UNC13C, PTPRT, DCC, DNAH11, TSBP1, CST3, LDB2, AL358944.1, GRIA1, CHN1, AQP4-AS1, SOX2-OT, AC002480.2, PRKD1, AC023095.1, SYN3, DYNLL1, MMD, SNRPN, SGCD, PPIA, SULT4A1, FRAS1, OLFM1, ARHGEF…	0.992719	0.686859
up	h_magma	Oligo	667	SPOCK1, NTM, CDH13, HSP90AB1, NRGN, ANK2, NCOA7, TMSB10, SNAP25, TAGLN3, PCDH9, KANSL1, CHN1, PPP2R2B, SGIP1, SYT1, STMN2, SPARCL1, NCKAP5, FKBP5, CALM1, CALM3, GPM6A, LRP2, CADM2, BAALC, ST18, TUBA1B, AUTS2, MT1G, PRUNE2, PIP4K2A, GAPDH, HSPH1, NAALAD2, TIAM1, SLC8A3, ATXN1, CCSER1, GAP43, BASP1, CLMN, SLC25A48, DDIT4, SNCG, NPTX2, DLG1, RPS3A, NRN1, YWHAH, CST3, HSP90AA1, SORCS2, VSNL1, LRP1B, …	0.000457319	1.35212
down	eQTL	Inh neuron	111	FLG-AS1, AC090825.1, UBA6-AS1, NUTM2A-AS1, LINC02470, PPM1K-DT, CHD5, CCDC144A, SYN3, MACROD2, STXBP5L, MALRD1, AL445250.1, JAK1, JAKMIP2, AC002460.2, CACNA1B, FRMD4A, NRXN3, AEBP2, SNTG1, AL513166.1, AC024901.1, TRMT11, HLA-DMA, KSR2, SCAPER, MCF2L2, FAM155A, PRKN, ABCA10, LINC00910, ERC1, TRAF3IP2-AS1, AC115622.1, CSMD1, VIM, RBM6, ZNF91, ITPR2, GTDC1, SPIDR, HYDIN, LINC01002, SLC7A11, ANKRD36,…	0.998864	0.646603
up	h_magma	Micro	358	TMSB10, CALM1, NR4A3, BCL6, ZC3HAV1, HSPH1, CALM3, DYNLL1, HERPUD1, STMN1, SNAP25, IPCEF1, SRGN, HSP90AB1, CH25H, NR4A2, FTH1, CTSB, CD83, HSP90AA1, FOS, NDUFA4, PEBP1, GAPDH, UCHL1, CALM2, CCL4, STMN2, CHN1, NRGN, RGS1, OPRM1, CEBPD, PSAP, NFKBID, CCL3, SYT1, SHOC1, DUSP1, RPL24, TPT1, OLR1, SPARCL1, EGR3, TUBA1B, HAMP, TAGLN3, GADD45B, SRGAP1, GNA13, CPVL, NACA, RPL3, EIF4A2, ANKRD22, COX4I1, R…	0.000473181	1.53005
up	c_magma	Exc neuron	2348	TUBA1B, HSP90AB1, CHN1, ARPP19, STMN1, TUBB3, CALM1, CALM2, ACTG1, GRIN2B, C1QTNF4, ATP6V0C, CALM3, MMD, HSP90AA1, SUB1, RTN4, GPM6A, MAP1LC3A, TUBB2A, TUBA1A, CAP2, CHGB, RTN3, RGS4, BRK1, HSPH1, GAPDH, SELENOW, SCG5, ATP6V0B, THY1, SULT4A1, ATP1A1, EIF1B, SEPTIN7, ATP2B2, NRGN, TAGLN3, ATP2B1, OLFM1, APP, ENC1, PEBP1, RAB3C, APLP1, KCNV1, SERINC3, SCG3, ATP2A2, DYNLL1, EGR1, SERF2, KLC1, ARL4D,…	0.999374	0.86508
up	eQTL	Oligo	491	SPOCK1, NTM, SLC7A14-AS1, HSPA1B, CDH13, HSP90AB1, ANK2, AC026316.5, NCOA7, PDE10A, TAGLN3, KANSL1, CHN1, PPP2R2B, NEAT1, STMN2, SPARCL1, NCKAP5, FKBP5, CALM1, LRP2, CADM2, BAALC, PRUNE2, PIP4K2A, NAALAD2, TIAM1, AC119673.2, SLC8A3, CCSER1, GAP43, BASP1, CLMN, SLC25A48, DISC1FP1, SNCG, DLG1, RPS3A, YWHAH, CST3, SORCS2, LRP1B, SVEP1, C14orf132, DUBR, PXK, LAMA2, CCK, OLFM1, CKB, PDE1C, IMMP2L, AC0…	0.999972	0.745163
up	c_magma	Global	2917	TMSB10, STMN2, NRGN, RGS4, TAGLN3, HSPH1, TUBB3, CALM3, TUBA1B, STMN1, DYNLL1, GAPDH, CHN1, HSP90AB1, CALM1, HSP90AA1, CALM2, C1QTNF4, EIF4A2, EGR1, CKB, ATP6V0C, ARPP19, YWHAH, PEBP1, FOS, OLFM1, SPOCK1, SULT4A1, SNAP25, SUB1, C9orf16, CHGB, ARHGDIG, MAP1LC3A, ARL4D, THY1, ACTG1, NACA, NRN1, SYT4, TUBB2A, LDHA, CHCHD10, GAP43, UQCRH, CCDC85B, ATP6V1F, NTM, EEF1A2, LY6H, MMD, UCHL1, PPIA, SCG3, N…	1	0.671487
down	eQTL	Astro	1877	ZSCAN31, GCLM, ADAMTS17, PGD, FREM2, GNA14, AC093523.1, AC051619.5, CYP4F11, AL445259.1, FLG-AS1, SHISA6, SRXN1, EGF, LINC02198, AL008730.1, TRIM16L, NRCAM, PCED1B, JAKMIP3, AP002026.1, GSR, EGLN3, TMC1, PPM1K-DT, SQSTM1, ALDH3A2, ALDH1L1, LINC00299, RANBP17, RFFL, IL1R1, MKLN1, RIMBP2, LINC02340, POU6F2, CDS1, THSD4, LPAR3, LINC02306, DST, GCLC, FECH, SH3RF3, ATP10B, LINC02328, CFAP54, AKAP12, R…	0.999993	0.836896
up	h_magma	OPC	145	FOS, EGR1, CNTN5, HSPH1, HSP90AA1, TMSB10, NRXN3, CHRM3, CALM1, NRGN, NR4A1, DNAJB1, NCKAP5, TRPM3, SEMA6D, GPC5, LRMDA, ZNF804B, LSAMP, CALM3, TAFA1, STMN2, GHR, GRIN2A, JUN, ASTN2, DLGAP1, HSP90AB1, HES5, JUNB, GPC6, APOE, GPR158, LUZP2, TUBA1B, SYT1, NTM, KCNB2, NRXN1, TLL1, RGS4, LRRN1, HSPD1, NRG3, ARPP19, STMN1, CAMK2N1, UNC13C, PDE4D, GPM6A, PTPRT, DCC, NKAIN3, DNAH11, CACYBP, CALM2, TAFA2…	0.00107461	1.96587
up	c_magma	Inh neuron	2613	TUBA1B, HSP90AB1, CALM3, EIF4A2, STMN1, ATP6V1F, CALM1, EIF1B, SUB1, SCOC, FOS, FAM153A, SRP14, ACTG1, NGRN, GAPDH, EIF4G2, ATP6V0C, HSPH1, MAP1LC3A, SEPTIN7, PEBP1, HSP90AA1, PNMA2, SPINT2, CALM2, ARL6IP5, CYCS, SPCS1, SELENOW, KLC1, TUBB3, DYNLL2, NACA, PTMA, REEP5, PPM1K, ATP6V0B, TUBB2A, STMN2, TAGLN3, TOMM20, DYNLRB1, MARCKSL1, LY6H, SERF2, GABRA1, GABARAP, DYNLL1, BTF3, RTN4, ATP6V1G1, SPRE…	1.55774e-07	1.27376
up	eQTL	Astro	302	NEAT1, SLCO1C1, IGFBP7, KCNMB2-AS1, MEF2C-AS1, INPP4B, PTGDS, HSPA1B, RGMA, MEIKIN, CALM1, LINC00499, LRRTM4, FUT9, MTERF1, HPSE2, PRKCQ, DNAJB1, PCSK5, AMER2, CAMTA1, MT2A, C1QTNF7, DPP10-AS1, LUZP2, NUPR1, AC023095.1, AC093610.1, ST8SIA1, HSPD1, BNC2, PEBP1, MACROD2, CKB, ALCAM, ITM2C, TMEM161B-AS1, ANKDD1A, AKNA, SHOC1, FAM182A, AL512634.1, DYNLL1, HSP90AB1, ADAMTS9-AS2, SDC4, TENM2, STMN2, OG…	1	0.631588
down	eQTL	Global	2840	FLG-AS1, ADAMTS18, NUTM2A-AS1, LINC02470, ZSCAN31, UBA6-AS1, ANKRD36, MKLN1, HLA-DMA, POLR2J3, DST, RFFL, PPM1K-DT, CCDC144A, MALRD1, OCLN, AC051619.5, LINC00910, SEC14L5, COL16A1, TMEM63A, MYRF, SLC27A1, EPB41, DDX17, LINC00342, CERCAM, ST6GALNAC3, KIF13B, PHLDB1, RASSF2, HYDIN, MSR1, ADAM19, ZCCHC24, CYP4F11, GPATCH8, MAML2, DSC1, CDK18, AL445250.1, KIAA0930, AC105052.4, CASTOR3, FOXN2, MVB12B,…	1	0.8011
down	eQTL	Exc neuron	3433	FLG-AS1, EPB41, ANKRD36, NUTM2A-AS1, FAM13A, MKLN1, SLC38A11, GPATCH8, AC024901.1, TSHZ2, RIMS2, AC002460.2, N4BP2L2, AC115622.1, LINC01378, AEBP2, ABCA10, SLC5A4-AS1, DSC1, MACROD2, DENND4A, LINC00910, ATP9B, COL6A1, LINC01902, STK3, SNTG1, AL513166.1, SCAPER, SNED1, CCDC144A, AC104806.2, ZNF273, AC110023.1, TFDP2, AC073365.1, NME5, IRAK1BP1, RFPL2, RPE, PTK2, PILRB, SPATA5, HCG24, ALDH3A2, AL44…	1	0.804527
up	h_magma	Astro	409	PCDH9, SLCO1C1, IGFBP7, HSPH1, INPP4B, MT1G, PTGDS, PNISR, APOE, DAB1, RGMA, GLUL, MEIKIN, CALM1, FOS, LRRTM4, FUT9, NR4A3, DUSP1, MTERF1, HPSE2, PRKCQ, NR4A1, DNAJB1, PCSK5, AMER2, CAMTA1, FTH1, MT2A, QKI, C1QTNF7, JUNB, LUZP2, HSPB1, NUPR1, CCNH, ST8SIA1, KCNMB2, HSPD1, TMSB10, FRMD5, GADD45B, BCL6, ANGPTL4, PPP3CA, VEGFA, NRXN1, RPL24, BNC2, NRARP, PEBP1, P4HA1, MACROD2, CKB, ALCAM, ITM2C, CAL…	0.718322	0.948096
down	eQTL	Oligo	2013	ADAMTS18, SLC44A1, ADAM19, LINC02470, TTLL7, LINC02197, SLC27A1, CNTNAP4, MYRF, AL160272.1, AATK, COL16A1, TMEM63A, SLIT2, MSR1, OCLN, EYA4, RASSF2, MAML2, CERCAM, SEC14L5, PREX1, LINC02814, SECISBP2L, SLC7A11, LANCL1, IFT80, NUTM2A-AS1, POLR2J3, SYT14, PPFIA2, ZNF488, ABCA6, ZCCHC24, NRXN3, TCF12, PHLDB1, KCNJ10, SCD5, GNG7, SOX2-OT, LLGL1, LINC00342, UPK3BL1, ASPA, PLEKHH2, ARHGAP12, FAR1, UBA6…	1	0.747503
up	h_magma	Exc neuron	2344	TUBA1B, HSP90AB1, CHN1, ARPP19, STMN1, TUBB3, CALM1, CALM2, ACTG1, GRIN2B, C1QTNF4, ATP6V0C, CALM3, MMD, HSP90AA1, SUB1, RTN4, GPM6A, MAP1LC3A, TUBB2A, TUBA1A, CAP2, CHGB, RTN3, RGS4, BRK1, HSPH1, GAPDH, SELENOW, SCG5, ATP6V0B, THY1, SULT4A1, ATP1A1, EIF1B, SEPTIN7, ATP2B2, NRGN, TAGLN3, ATP2B1, OLFM1, APP, ENC1, PEBP1, RAB3C, APLP1, KCNV1, SERINC3, SCG3, ATP2A2, DYNLL1, EGR1, SERF2, KLC1, ARL4D,…	0.997292	0.883118
up	c_magma	Micro	357	TMSB10, CALM1, NR4A3, BCL6, ZC3HAV1, HSPH1, CALM3, DYNLL1, HERPUD1, STMN1, SNAP25, IPCEF1, SRGN, HSP90AB1, CH25H, NR4A2, FTH1, CTSB, CD83, HSP90AA1, FOS, NDUFA4, PEBP1, GAPDH, UCHL1, CALM2, CCL4, STMN2, CHN1, NRGN, RGS1, OPRM1, CEBPD, PSAP, NFKBID, CCL3, SYT1, SHOC1, DUSP1, RPL24, TPT1, OLR1, SPARCL1, EGR3, TUBA1B, HAMP, TAGLN3, GADD45B, SRGAP1, GNA13, CPVL, NACA, RPL3, EIF4A2, ANKRD22, COX4I1, R…	0.00147208	1.46691
up	c_magma	Oligo	668	SPOCK1, NTM, CDH13, HSP90AB1, NRGN, ANK2, NCOA7, TMSB10, SNAP25, PDE10A, TAGLN3, PCDH9, KANSL1, CHN1, PPP2R2B, SGIP1, SYT1, STMN2, SPARCL1, NCKAP5, FKBP5, CALM1, CALM3, GPM6A, LRP2, CADM2, BAALC, ST18, TUBA1B, AUTS2, MT1G, PRUNE2, PIP4K2A, GAPDH, HSPH1, NAALAD2, TIAM1, SLC8A3, ATXN1, CCSER1, GAP43, BASP1, CLMN, SLC25A48, DDIT4, SNCG, NPTX2, DLG1, RPS3A, NRN1, YWHAH, CST3, HSP90AA1, SORCS2, VSNL1,…	0.000921405	1.32964
up	h_magma	Global	2919	TMSB10, STMN2, NRGN, RGS4, TAGLN3, HSPH1, TUBB3, CALM3, TUBA1B, STMN1, DYNLL1, GAPDH, CHN1, HSP90AB1, CALM1, HSP90AA1, CALM2, C1QTNF4, EIF4A2, EGR1, CKB, ATP6V0C, ARPP19, YWHAH, PEBP1, FOS, OLFM1, SPOCK1, SULT4A1, SNAP25, SUB1, C9orf16, CHGB, ARHGDIG, MAP1LC3A, ARL4D, THY1, ACTG1, NACA, NRN1, SYT4, TUBB2A, LDHA, CHCHD10, GAP43, UQCRH, CCDC85B, ATP6V1F, NTM, EEF1A2, LY6H, MMD, UCHL1, PPIA, SCG3, N…	1	0.694789
up	c_magma	OPC	145	FOS, EGR1, CNTN5, HSPH1, HSP90AA1, TMSB10, NRXN3, CHRM3, CALM1, NRGN, NR4A1, DNAJB1, NCKAP5, TRPM3, SEMA6D, GPC5, LRMDA, ZNF804B, LSAMP, CALM3, TAFA1, STMN2, GHR, GRIN2A, JUN, ASTN2, DLGAP1, HSP90AB1, HES5, JUNB, GPC6, APOE, GPR158, LUZP2, TUBA1B, SYT1, NTM, KCNB2, NRXN1, TLL1, RGS4, LRRN1, HSPD1, NRG3, ARPP19, STMN1, CAMK2N1, UNC13C, PDE4D, GPM6A, PTPRT, DCC, NKAIN3, DNAH11, CACYBP, CALM2, TAFA2…	0.00162586	1.91798
up	eQTL	Global	2126	AC119673.2, STMN2, RGS4, TAGLN3, HSPA1B, STMN1, DYNLL1, CHN1, HSP90AB1, CALM1, C1QTNF4, CKB, ARPP19, YWHAH, PEBP1, TUBB, OLFM1, SPOCK1, SULT4A1, CHGB, MAP1LC3A, NACA, SYT4, TUBB2A, GAP43, UQCRH, NTM, LY6H, MMD, UCHL1, PPIA, SCG3, NME2, CCK, RAB3C, SNCG, NGRN, BASP1, ENC1, NDFIP1, ITM2C, AL358944.1, SNRPN, PSAP, SCG5, CREG2, CDKN2D, CAP2, TMEM160, TUBA4A, RAB3A, FABP3, HPCA, TPI1, GABRA1, NEFL, DI…	1	0.466169
up	eQTL	Inh neuron	1827	AC119673.2, HSP90AB1, STMN1, NORAD, CALM1, SCOC, FAM153A, SRP14, NGRN, MAP1LC3A, SEPTIN7, PEBP1, PNMA2, SPINT2, ARL6IP5, SPCS1, SELENOW, TUBB, KLC1, DYNLL2, NACA, PTMA, REEP5, AL358944.1, PPM1K, TUBB2A, STMN2, TAGLN3, OIP5-AS1, LY6H, GABRA1, DYNLL1, BTF3, RTN4, UQCRH, SARAF, SCG5, SCG3, ITM2B, UQCRB, NDFIP1, SERINC3, RGS4, TDG, SULT4A1, ATP5MC3, CHCHD2, SRSF7, GAD1, MYRFL, TM2D3, NETO2, NME2, PGA…	1	0.601304
up	eQTL	Exc neuron	1602	HSP90AB1, CHN1, ARPP19, STMN1, CALM1, GRIN2B, TUBB, C1QTNF4, MMD, RTN4, NORAD, MAP1LC3A, TUBB2A, TUBA1A, CAP2, CHGB, RGS4, BRK1, SELENOW, SCG5, SULT4A1, SEPTIN7, TAGLN3, OLFM1, ENC1, PEBP1, RAB3C, SERINC3, SCG3, DYNLL1, KLC1, SYT4, PSAP, AC119673.2, PLPPR4, STMN2, BASP1, MAP1B, CDKN2D, CKB, YWHAH, PPIA, NGRN, REEP5, SERPINI1, NACA, LMO4, ARL6IP5, DIRAS2, CAMK1, BNIP3, RABAC1, SRP14, GABRA1, TMEM1…	1	0.469665
up	eQTL	Micro	195	NEAT1, CALM1, ZC3HAV1, DYNLL1, HERPUD1, STMN1, IPCEF1, SRGN, HSP90AB1, CH25H, CTSB, CD83, PEBP1, UCHL1, CCL3L1, STMN2, CHN1, RGS1, AC078845.1, OPRM1, SMIM35, PSAP, NFKBID, STX17-AS1, SHOC1, OLR1, SPARCL1, TAGLN3, GNA13, CPVL, NACA, RPL3, ANKRD22, UBC, RPL14, LAP3, APOC2, HSPA1B, UQCRB, PPIA, RHOB, CCK, ATP5IF1, RPS14, STARD13, RPS3A, DNAJB1, ARPP19, CKB, RPL13, NDUFS5, FAM20A, MAP3K8, RPS18, FCGR…	1	0.408538
