## Supplementary material for "Tourette disorder features pervasive neuronal and glial transcriptional remodeling in the dorsolateral prefrontal cortex": S16_brainSMR_overlap.xlsx

### Sheet: TDpos
Cluster	Subcluster	Overlap	Overlap_Genes	P_value	Odds_ratio
Astro	Astrocytes	14	IGFBP7, LINC00499, ST8SIA1, TENM2, ACAP2, KANSL1, LEPR, TRPM3, MIR4300HG, FAM182B, ASTN2, ADGRA3, ABCC9, AEBP1	0.071564	1.58525
Astro	Endothelial.cells	3	KANSL1, DNAH11, SPARC	0.224252	1.87789
Astro	Excitatory.neurons	17	C1QTNF7, ANKDD1A, SHOC1, KANSL1, LEPR, RAB3C, MIR4300HG, LRFN5, CKS2, PRPSAP1, FAM182B, MAP1LC3A, PDCD5, MIR7-3HG, GPAM, SPATA22, COL28A1	0.919917	0.731478
Astro	Inhibitory.neurons	8	C1QTNF7, ANKDD1A, KANSL1, PRPSAP1, FAM182B, MAP1LC3A, PAG1, COL28A1	0.54092	1.00809
Astro	Microglia	2	KANSL1, SDCCAG8	0.946329	0.426908
Astro	Oligodendrocytes	20	C1QTNF7, UTP23, KCNK1, KANSL1, MIR4300HG, STMN4, LRRN1, FAT1, PDE7A, LINC01099, HES6, LINC01098, PKP4, SDCCAG8, ASTN2, ZNF331, PPFIA2, KIAA1755, HS3ST5, COL28A1	0.30064	1.15332
Astro	OPCs...COPs	8	AKNA, NKAIN4, KANSL1, MIR4300HG, PRPSAP1, ZHX2, FAM182B, BAALC	0.212507	1.42426
Astro	Pericytes	2	KANSL1, DNAH11	0.0467404	6.45438
Exc neuron	Astrocytes	23	MAPT, LINC01535, TRPM3, MSH4, UST, NAPG, GSTT2B, OLFM2, PSMD13, HLA-A, SHISA4, PPP2R5A, LINC02256, MPPE1, WDR86, TXNDC15, CCZ1B, HACD2, ARL17A, GCLC, ZNF98, SYNM, TMEM50B	1	0.398336
Exc neuron	Endothelial.cells	8	SPARC, CCN3, MRPL19, BACE2, TMEM215, HLA-DQB1, ARL17A, SYNM	0.749861	0.822023
Exc neuron	Excitatory.neurons	86	MAP1LC3A, RAB3C, ATP5MC3, LRRC8B, MED10, DNAJA1, NRCAM, SPCS3, MIR7-3HG, VOPP1, CAMLG, MYOM2, NSF, LINC01535, MSH4, RASSF5, PTGER3, C1QTNF7, EIF5A, FEZ2, PDCD5, ST6GAL2, LRPAP1, SV2C, MRPL19, NDRG4, SURF1, NAPG, SHOC1, FAM163A, GSTT2B, PIGP, NAXE, CKS2, SELENOI, FAM153A, KLRD1, SLC12A5, LSM6, TUNAR, PSMD13, PRPH2, TESC, LINC02234, ANAPC13, RAI14, HAGH, LINC01115, LINC02256, BORCS5, SUSD4, KCNV2, …	0.999999	0.603633
Exc neuron	Inhibitory.neurons	35	MAP1LC3A, TM2D3, SCN3B, CAMLG, NSF, LINC01535, MSH4, C1QTNF7, MRPL19, NAPG, JAM2, GSTT2B, FAM153A, KLRD1, LSM6, PSMD13, PRPH2, HINT3, LINC01115, LANCL1, CLUL1, MPPE1, SRA1, TXNDC15, TOGARAM2, C2orf80, LINC02347, CHDH, DEAF1, ITGA1, FIGN, TMEM50B, OPN5, CCDC90B, ALLC	0.971619	0.728423
Exc neuron	Microglia	11	CTSB, PRKCB, MSH4, RNF150, HLA-A, PPT1, MPPE1, SRA1, GCC2, HLA-DQB1, ARL17A	0.999917	0.374772
Exc neuron	Oligodendrocytes	67	SERPINI1, TM2D3, FAM171B, LRRC8B, ATP5MC2, STMN4, HS3ST5, SH3RF1, GSKIP, ROBO1, TRIM2, MN1, GREM1, MMP24OS, MSH4, KCNK1, ASPHD1, ASAP2, C1QTNF7, MRPL19, ATP2B4, NAPG, TKT, NTM, DPYSL5, BACE2, NCOA7, DSEL, DHCR24, TRIM9, MAPRE2, USP14, PSMD13, PRKCA, NECTIN3, SHISA4, HAGH, SLC36A1, TMEM181, CAPZB, PSD3, LARP6, LINC02256, TBCA, PRKD3, MPPE1, SRA1, LINC01099, SH3PXD2B, POLI, LINC01098, TXNDC15, SEC1…	0.999969	0.618007
Exc neuron	OPCs...COPs	21	GNPTAB, CAMK4, EPHA5, MMP24OS, MSH4, NCALD, GSTT2B, GALR1, KLHL1, NEDD9, SLC36A1, MPPE1, WDR86, TXNDC15, TOGARAM2, C2orf80, DHCR7, FIGN, EHD4, CHST8, ARHGAP31	0.993681	0.59756
Exc neuron	Pericytes	1	SYNM	0.887709	0.455133
Global	Astrocytes	35	TRPM3, MSH4, MAPT, LEPR, IGFBP7, GSTT2B, LINC01535, ARL17A, PSMD13, MPPE1, ST8SIA1, WDR86, OLFM2, PM20D1, NAPG, CCZ1B, KANSL1, TXNDC15, ASTN2, CRELD1, UST, SNX31, MFAP3, CHRNA5, CDIP1, SHISA4, PRPF4, FRA10AC1, FAM184B, TSPAN11, ZP3, PIGZ, CCDC32, ZNF98, GSTM5	1	0.456034
Global	Endothelial.cells	12	CCN3, ARL17A, TMEM215, MRPL19, COL24A1, PM20D1, MXRA7, KANSL1, HLA-DQB1, BACE2, AKR1C1, CCDC32	0.602028	0.958445
Global	Excitatory.neurons	134	MAP1LC3A, RAB3C, ATP5MC3, MIR7-3HG, DNAJA1, SHOC1, C1QTNF7, PDCD5, SLC12A5, FAM153A, MED10, NDRG4, LRPAP1, RASSF5, LRRC8B, MSH4, PTGER3, CAMLG, MYOM2, KLRD1, CKS2, LEPR, GSTT2B, LINC01535, NSF, EIF5A, ARL17A, SURF1, TUNAR, TESC, FAM163A, PIGP, SAT2, SV2C, C2orf80, PSMD13, LINC01115, FAT2, FRAS1, LSM6, TOGARAM2, NMRK1, HAGH, MPPE1, HSPA12A, RGS14, SH3GL2, GLT8D2, MRPL19, ST6GAL2, PRPH2, CYB561, KC…	0.999795	0.72663
Global	Inhibitory.neurons	49	MAP1LC3A, SCN3B, C1QTNF7, FAM153A, TM2D3, MSH4, CAMLG, KLRD1, GSTT2B, LINC01535, NSF, C2orf80, PSMD13, LINC01115, LSM6, TOGARAM2, NMRK1, MPPE1, JAM2, MRPL19, LMO7, PRPH2, CYB561, PM20D1, NAPG, SRA1, MXRA7, CLUL1, LINC02347, DEAF1, OPN5, KANSL1, TXNDC15, POLE2, MFAP3, SNRPF, RFTN1, ITGA1, CFAP61, FIGN, TDRD5, PAH, FAM184B, C1QTNF6, CCDC32, COQ9, PRPSAP1, EBPL, GLB1L3	0.957911	0.777485
Global	Microglia	16	MSH4, PRKCB, CTSB, ARL17A, NMRK1, MPPE1, RNF150, TIAM1, SRA1, PPT1, KANSL1, SMIM35, HLA-DQB1, GCC2, CPVL, CCDC32	0.999966	0.407242
Global	Oligodendrocytes	75	NTM, CDH13, C1QTNF7, SERPINI1, KCNK1, TM2D3, FAM171B, LRRC8B, MSH4, NCOA7, ARL17A, GLS, GSKIP, STMN4, ASAP2, MMP24OS, TRIM9, PSMD13, NMRK1, HAGH, MN1, MPPE1, TRPM1, UTP23, MRPL19, PRKD3, PM20D1, PSD3, NAPG, ATP2B4, SLC7A14, TIAM1, SRA1, CCZ1B, ASPHD1, DEAF1, ATP5MC2, DACT1, SLC36A1, KANSL1, TXNDC15, ASTN2, TMEM181, LAMA2, NECTIN3, GPR180, ROBO1, SORCS2, CD82, TMEM177, ERICH2, CHRNA5, LRRN1, SHISA…	1	0.50651
Global	OPCs...COPs	42	CAMK4, GNPTAB, BAALC, MSH4, EPHA5, NCALD, GSTT2B, MMP24OS, C2orf80, TOGARAM2, GALR1, MPPE1, WDR86, B4GALT6, PM20D1, PRICKLE1, SLC36A1, CCSER1, KANSL1, TXNDC15, CRELD1, KLHL1, NEDD9, RIT2, ZNF365, CHST8, NELL1, DHCR7, CHRNA5, NKAIN4, FIGN, PAH, CLOCK, CNTN6, GPR135, HLA-B, CACNA1G, PIGZ, CCDC32, PRPSAP1, GSTM5, LRP2BP	0.613887	0.962933
Global	Pericytes	3	COL24A1, PM20D1, KANSL1	0.513308	1.15835
Inh neuron	Astrocytes	42	LEPR, ARL17A, LINC01535, NAPG, CCZ1B, TXNDC15, MSH4, CCDC82, TMEM50B, PSMD13, ZNF124, INPP1, HLTF, SERGEF, GSTT2B, OLFM2, MPPE1, CRELD1, FRA10AC1, C9orf72, AK3, WDSUB1, ZSCAN18, RNF149, AGL, MMUT, CYP4V2, HACD2, FAM184B, PPP2R3C, LINS1, SPATA6L, SFXN4, ALG8, NARF, MTRF1L, HLA-A, KNOP1, FAM89A, CLIP4, FASTKD1, RGPD8	0.973769	0.742599
Inh neuron	Endothelial.cells	6	ARL17A, MRPL19, COL24A1, CCN3, KNOP1, CNOT8	0.940263	0.57366
Inh neuron	Excitatory.neurons	141	FAM153A, MAP1LC3A, ATP5MC3, PDCD5, ANKRD55, SHOC1, CAMLG, PDE5A, TOGARAM2, LEPR, SLC12A5, ARL17A, MED10, LINC01535, DNAJA1, KRR1, NAPG, LRRC8B, CCZ1B, TXNDC15, CHPT1, MSH4, SAT2, CCDC82, ZNF302, CCDC90B, TMEM50B, SELENOI, PSMD13, MRPL19, MIR7-3HG, RMDN1, SESTD1, PIGP, ETFDH, TMEM26, INPP1, ZXDC, HLTF, EIF5A, C1QTNF7, GSTT2B, SPCS3, LRPAP1, CLOCK, MPPE1, AKAP11, SNRPA1, CRELD1, FRA10AC1, CAST, LSM…	0.375188	1.03368
Inh neuron	Inhibitory.neurons	58	FAM153A, MAP1LC3A, TM2D3, CAMLG, PDE5A, TOGARAM2, LINC01535, NAPG, TXNDC15, MSH4, CCDC82, CCDC90B, TMEM50B, PSMD13, MRPL19, HINT3, SESTD1, ETFDH, INPP1, HLTF, C1QTNF7, GSTT2B, SCN3B, MPPE1, RUVBL1, LSM6, COQ9, PWRN1, SRA1, C9orf72, AK3, NBAS, NSF, POLE2, PARVA, EXOSC6, SNRPF, SMCO4, OPN5, DRAM2, CYP4V2, FAM184B, CHDH, LINC01115, LINS1, SFXN4, KLRD1, CLUL1, ALG8, ADAL, SMC2, SLC35F5, TSGA10, KLKB1…	0.0644042	1.26499
Inh neuron	Microglia	18	ARL17A, MSH4, PTPRJ, MAX, ZNF124, MPPE1, SRA1, PPT1, ZNF641, WDSUB1, GCC2, MINDY2, SFXN4, MTRF1L, HLA-A, ERAP1, RGPD8, FBN2	0.98574	0.614018
Inh neuron	Oligodendrocytes	109	TM2D3, KCNAB1, ARL17A, VAMP4, ATP5MC2, PRKD3, NAPG, LRRC8B, CCZ1B, TXNDC15, MSH4, CCDC82, CD46, TRAPPC13, TMEM50B, PSMD13, MRPL19, MYO5A, ERGIC2, RMDN1, STMN4, SESTD1, PDE7A, ETFDH, PPP4R2, GLS, INPP1, C1QTNF7, MMP24OS, MPPE1, CAST, TMEM181, SCARB2, WDR11, POLI, PWRN1, GFM1, USP14, ECPAS, SRA1, ANAPC4, COPB2, SNAPC1, RBPJ, C9orf72, PDE1C, MTREX, KCNS3, WASHC4, HAGH, ASPHD1, PPP1R21, FAT1, PRIMPOL…	0.353717	1.0451
Inh neuron	OPCs...COPs	32	TOGARAM2, TXNDC15, MSH4, CCDC82, CD46, MYO5A, ETFDH, INPP1, GSTT2B, MMP24OS, CLOCK, MPPE1, CRELD1, LMBRD1, DNER, ZSCAN18, GNPTAB, BAALC, LINS1, SFXN4, HLA-B, CACNA1G, GPR135, MTRF1L, SMC6, KLKB1, B4GALT6, KNOP1, C2orf80, RGPD8, FBN2, LRP2BP	0.688011	0.92412
Inh neuron	Pericytes	1	COL24A1	0.896522	0.437505
Micro	Astrocytes	6	LAP3, MIR4300HG, DIAPH3, C9orf72, LEPR, RNF149	0.729021	0.828121
Micro	Endothelial.cells	0		1	0
Micro	Excitatory.neurons	17	CD83, SHOC1, MIR4300HG, ARHGAP25, DNAJA1, PLA2G7, TRAF3, C9orf72, PDCD5, CKS2, LEPR, RNF175, RAB3C, RNF149, MAP1LC3A, PPA1, ATP5MC3	0.648301	0.930164
Micro	Inhibitory.neurons	5	TRAF3, C9orf72, MKNK1, SMCO4, MAP1LC3A	0.760996	0.78463
Micro	Microglia	5	CTSB, SMIM35, CPVL, SLC18A1, PLAC8	0.3053	1.37776
Micro	Oligodendrocytes	4	MIR4300HG, SERPINI1, ADGRE2, C9orf72	0.999604	0.276405
Micro	OPCs...COPs	2	MIR4300HG, TMEM176B	0.943386	0.433216
Micro	Pericytes	0		1	0
Oligo	Astrocytes	18	KANSL1, LRP1B, OAF, LRRC37A2, ASTN2, SUMF1, ARL17B, ARL17A, TRPM3, LRRC1, KLHL32, MAPT, INPP1, KCNMA1, TSPAN11, PCM1, LEPR, RHBDL3	0.147135	1.33523
Oligo	Endothelial.cells	5	KANSL1, LRRC37A2, ARL17B, ARL17A, CCN3	0.102263	2.10063
Oligo	Excitatory.neurons	34	KANSL1, NAALAD2, RAB3C, CYP7B1, LRRC37A2, SUMF1, KLRD1, ACYP2, ARL17B, ARL17A, SHOC1, ZNF365, NDRG4, MIR7-3HG, LRP2BP, LRRC8B, INPP1, NRCAM, PDCD5, MAP1LC3A, SLC12A5, GSAP, METTL24, FAM131C, LINC02607, DNAJA1, PCM1, LEPR, ADCY10, SH3GL2, LRPAP1, LINC02482, CCDC81, CD247	0.571405	0.97956
Oligo	Inhibitory.neurons	15	KANSL1, LRRC37A2, SUMF1, PTPN13, KLRD1, FIGN, ARL17B, SCN3B, LMO7, INPP1, MAP1LC3A, GSAP, PCM1, BICC1, LINC02482	0.227708	1.26114
Oligo	Microglia	12	KANSL1, TIAM1, LRRC37A2, SUMF1, ARL17B, ARL17A, PTPRJ, SEMA4D, RNF150, KCNMA1, PCM1, PRKCB	0.0485174	1.77706
Oligo	Oligodendrocytes	57	NTM, CDH13, NCOA7, KANSL1, PPP2R2B, CADM2, NAALAD2, TIAM1, SORCS2, LAMA2, PDE1C, OAF, RHOBTB1, CD82, ANKRD18A, TRPM1, LRRC37A2, ASTN2, SUMF1, SLC7A14, RNF217, BBS9, PTPN13, NKAIN1, ACYP2, ARL17B, PSD3, LTBP1, ARL17A, ANO4, AGMO, NOX4, KCNK1, LRRC1, OR7C1, LRP2BP, NMNAT3, LRRC8B, LINC00706, LINC01792, INPP1, ROBO1, FAM221A, ROR1, ANKRD44, FADS1, GSAP, TSPAN11, ASAP2, PCM1, GLS, UTP23, LINC02482, T…	5.53599e-08	2.33542
Oligo	OPCs...COPs	20	KANSL1, BAALC, CCSER1, LRRC37A2, CAMK4, SUMF1, PTPN13, GNPTAB, FIGN, ARL17B, DOCK9, ZNF365, LRP2BP, DHCR7, INPP1, EPHA5, KCNMA1, GSAP, PCM1, RIT2	0.000463885	2.46622
Oligo	Pericytes	2	KANSL1, LRRC37A2	0.0971331	4.19516
OPC	Astrocytes	5	TRPM3, LRMDA, ASTN2, LRP1B, WWOX	0.151599	1.81381
OPC	Endothelial.cells	2	LRMDA, DNAH11	0.0919355	4.05721
OPC	Excitatory.neurons	7	LRMDA, SYN3, FRAS1, RAB3C, VAV3, MAP1LC3A, WWOX	0.569347	0.985029
OPC	Inhibitory.neurons	4	DISC1, MAP1LC3A, SCN3B, WWOX	0.234479	1.64302
OPC	Microglia	2	LRMDA, PTPRM	0.419774	1.40713
OPC	Oligodendrocytes	5	NRXN3, ASTN2, NTM, LRRN1, PSD3	0.637404	0.916346
OPC	OPCs...COPs	3	LRMDA, GHR, GALR1	0.261237	1.71475
OPC	Pericytes	1	DNAH11	0.103578	9.81504

### Sheet: TDneg
Cluster	Subcluster	Overlap	Overlap_Genes	P_value	Odds_ratio
Astro	Astrocytes	114	ZSCAN31, FREM2, PCED1B, PPM1K-DT, LINC00299, GCLC, ATP10B, LINC02328, ZDHHC21, PACRG, FGL1, MDFIC, MALRD1, EPB41L4A, SAMD9L, SDK1, OAF, PHKB, APIP, SLC25A24, ITGB3BP, SPATA1, SYNE1, TFB1M, CLIP4, STK38L, SYNM, MARK1, MCOLN2, GSTO2, SYT9, FOXN2, ABCC8, ERAP2, CTBS, UST, LINC02427, HLA-DMA, WBP2NL, TNFRSF11B, TXNL4B, SNX19, SPATA7, THNSL2, SNX29, IQGAP1, MAEL, SLC35G2, C3orf20, TAMM41, FRG1-DT, IDH…	3.88141e-18	2.89317
Astro	Endothelial.cells	18	ZSCAN31, ZDHHC21, IGF1R, APIP, SYNM, FMO4, ERAP2, HLA-DMA, SNX19, TMEM132C, PILRB, ZSCAN23, GEN1, CTSH, SCAP, ZNF100, TAF1C, ADA2	0.00277401	2.34617
Astro	Excitatory.neurons	206	ZSCAN31, NRCAM, JAKMIP3, PPM1K-DT, LINC00299, LINC02340, ZDHHC21, PACRG, MALRD1, KIAA0319, XKR6, TSGA10, ARMC3, ATF7IP2, ADGRV1, EFCAB6, ZNF682, APIP, MUC20, SLC25A24, LINC00923, FUT10, SEC14L1, ARHGAP29, VAV3, ITGB3BP, SPATA1, SPEF2, TFB1M, NEK1, SLC28A2, IFT88, TCTEX1D1, GSTO2, UVSSA, PARVA, SPAG1, ALDH7A1, IMPA2, SYT14, RAI14, GRAMD1C, TRAF3IP1, LINC02427, SPG7, HLA-DMA, MEAK7, WBP2NL, ULK4, K…	2.45391e-13	1.86212
Astro	Inhibitory.neurons	80	ZSCAN31, PPM1K-DT, ZDHHC21, MALRD1, XKR6, TSGA10, APIP, ITGB3BP, SPATA1, NEK1, IFT88, GSTO2, UVSSA, PARVA, CTBS, LAMC1, IGFL4, HLA-DMA, BICC1, WBP2NL, SNX19, SPATA7, THNSL2, MAEL, C3orf20, TAMM41, CA8, FRG1-DT, DYNC1I2, OTUD3, PILRB, RPN1, LINC02196, C1GALT1, SERINC5, MGMT, C1orf159, TATDN3, HLCS, OSGEP, PLEC, MICU1, CCDC144NL, CENPP, MTERF4, CWF19L1, C12orf60, ANKRD36, CCZ1, RSU1, ATG10, EFCAB5,…	4.7695e-08	2.10814
Astro	Microglia	44	PARP14, ZDHHC21, ABCC3, PTPRJ, APIP, FUT10, CYP27A1, ITGB3BP, PLB1, STPG2, FOXN2, ERAP2, USP53, HLA-DMA, ULK4, SNX19, CGNL1, MAP3K20, GPR161, CA8, AMPD3, FRG1-DT, ACCS, PILRB, GNAQ, BTN3A2, ZNF107, CENPP, EFL1, TAPT1, LINC00958, PAX8, ZNF641, SLC44A2, PCM1, MAN2C1, ZNF586, TP53INP1, ARHGAP22, ZNF100, LINC01266, RNF150, NPIPB13, SPATA20	0.000166973	1.95668
Astro	Oligodendrocytes	160	ZSCAN31, FREM2, JAKMIP3, PPM1K-DT, ATP10B, LINC02328, ZDHHC21, PACRG, CDH20, EPB41L4A, SPTBN1, CNTNAP3, SP110, OAF, APIP, SLC25A24, FUT10, CALN1, SEC14L1, ITGB3BP, TKT, TFB1M, NEK1, CLIP4, TRPS1, FYN, ANKRD44, GSTO2, ODF2L, UVSSA, LRRFIP2, FOXN2, LTBP3, SYT14, PPP6R2, LINC02427, FGD4, LRIG1, ROR1, HLA-DMA, WBP2NL, ULK4, SNX19, SPATA7, THNSL2, CEP164, C3orf20, TMEM132C, AMPD3, SLC36A1, FRG1-DT, AN…	4.13463e-11	1.88229
Astro	OPCs...COPs	53	JAKMIP3, PPM1K-DT, DST, LINC02328, ZDHHC21, PACRG, STK33, SDK1, APIP, SLC25A24, MIAT, ITGB3BP, SPATA1, IFI44, GSTO2, FOXN2, LINC02427, HLA-DMA, ZDHHC2, TXNL4B, SNX19, SPATA7, THNSL2, MAEL, C3orf20, SLC36A1, FRG1-DT, PTK2, PILRB, BOC, RPN1, RUFY4, C1GALT1, RALGPS2, ZSCAN18, PLEKHH2, LINC01114, CENPP, ANKRD36, ATG10, ARHGAP42, LDLRAD3, HFM1, PCM1, FIGN, SLC22A15, TTC23, ZNF100, ZNF519, ADA2, NPIPB1…	8.37914e-05	1.89005
Astro	Pericytes	4	SYNM, CENPP, CYBRD1, FAH	0.117648	2.45802
Exc neuron	Astrocytes	172	ANKRD36, ZNF273, PILRB, ZSCAN31, LRRC37A2, CLHC1, RYR1, ATG7, MALRD1, CEP192, PACRG, CERS5, INVS, HLA-DMA, ARL17B, THEM4, RERE, ANTXR1, ATP6AP1L, ATG10, RHBDL3, KANSL1, ANKRD36B, PPM1K-DT, CLIP4, STK38L, SLC46A3, ZNF680, MAEL, ITGB3BP, MTMR3, ZNF257, TENM2, SPECC1, LINC02634, ZNF718, MPP7, PCBP3, IQCB1, ZDHHC21, FLYWCH1, NALCN, KLHL32, SNX19, C20orf194, SPATA7, FASTKD1, PKD2, SDK1, RHD, DMGDH, ZN…	1.21478e-19	2.63063
Exc neuron	Endothelial.cells	24	PILRB, ZSCAN31, LRRC37A2, CLHC1, IGF1R, HLA-DMA, ARL17B, KANSL1, NKTR, ZDHHC21, SNX19, FAM118A, TAF1C, ZNF100, LRMDA, TMEM132C, MAP2K5, DNAH11, APIP, ZSCAN23, HLA-C, PDSS1, XRRA1, CTSH	0.0290013	1.68509
Exc neuron	Excitatory.neurons	422	ANKRD36, AEBP2, DSC1, SCAPER, PILRB, LINC02398, MTBP, TNFRSF25, ZSCAN31, LRRC37A2, PELI2, SYT14, NAALAD2, CENPJ, PILRA, ADGRV1, FREM1, CLHC1, NEK1, ADK, ATG7, AHI1, MALRD1, JAK1, LRRC2, TTC28, PACRG, CERS5, XKR6, METTL24, ATP8B4, HLA-DMA, ARL17B, LINC00658, GPR55, DISP3, TDO2, ALS2, ATP6AP1L, LPIN1, ATG10, CCDC178, SYN3, OTUD3, CD53, KANSL1, LINC00923, VWDE, ANKRD36B, PPM1K-DT, MUC20, COA1, CCDC5…	5.72792e-43	2.56848
Exc neuron	Inhibitory.neurons	166	ANKRD36, SCAPER, ZNF273, PILRB, ZSCAN31, LRRC37A2, CENPJ, PILRA, CLHC1, NEK1, AHI1, MALRD1, CERS5, XKR6, IL17RC, IGFL4, HLA-DMA, ARL17B, THEM4, ATP6AP1L, LPIN1, ATG10, OTUD3, MKNK1, KANSL1, ANKRD36B, PPM1K-DT, CCDC57, MAEL, ITGB3BP, NQO2, OR2M4, OSGEP, KCNT1, ANKRD18B, LINC02150, IQCB1, EFCAB5, ZDHHC21, MFSD13A, CABCOCO1, SEC22A, FLYWCH1, UVSSA, OR2M3, MICU1, TATDN3, SNX19, C20orf194, ANO5, SPATA…	2.75319e-24	3.1409
Exc neuron	Microglia	88	PILRB, LRRC37A2, CLHC1, HLA-DMA, ARL17B, KANSL1, USP53, CARMIL1, FHAD1, SDCCAG8, ITGB3BP, SLC4A7, ZNF257, ABCC3, SERPINB6, IQCB1, ZDHHC21, MFSD13A, MAP3K20, KIF16B, SNX19, MEF2A, ZNF586, CA8, RHD, KCNN4, EFCAB2, MVB12B, TTC3, AMPD3, FOXN2, ACCS, PPHLN1, FAM118A, CENPP, NUP160, NPIPB13, SPATA20, ZNF100, KCNMA1, NSUN2, LRMDA, WDSUB1, GAA, PCM1, DNAJC15, EFL1, MAN2C1, MAP2K5, TNS3, PPFIA1, ARHGAP22,…	6.82529e-11	2.62911
Exc neuron	Oligodendrocytes	291	ANKRD36, PILRB, KIAA0930, CENPC, ZSCAN31, RABGAP1L, LRRC37A2, RPS6KA5, SYT14, NAALAD2, TNKS, CLHC1, NEK1, ATG7, CEP192, PACRG, CERS5, APPL2, GPHN, INVS, MAGI2, HLA-DMA, ARL17B, THEM4, ALS2, ATP6AP1L, LPIN1, ATG10, KANSL1, SFI1, PLD1, ZNF189, EYA3, PPM1K-DT, ODF2L, SBF2, LRRFIP2, CUBN, C10orf67, ANKRD44, MICAL3, C2orf72, CLIP4, SIPA1L1, SLC46A3, GALNT13, SDCCAG8, ITGB3BP, UNC79, ABCA9, LINC02470, …	3.58998e-21	2.10764
Exc neuron	OPCs...COPs	98	ANKRD36, SCAPER, PTK2, PILRB, LRRC37A2, CLHC1, PACRG, CERS5, HLA-DMA, ARL17B, ERC1, ATP6AP1L, ATG10, KANSL1, ANKRD36B, PPM1K-DT, LINC02552, DST, MAEL, ITGB3BP, GHR, ZNF718, ANKRD18B, ZDHHC21, SNX19, MTAP, SPATA7, OR2L2, CACNA2D3, MIAT, LDLRAD3, SDK1, LINC02268, RHD, ZNF534, SPC25, FOXN2, ECI2, EMILIN3, LINC02223, PTPN13, OR2L3, ZNF519, PPHLN1, CEP128, COL16A1, TTC7B, FAM118A, ZNF391, CENPP, OR2L5…	6.72253e-09	2.18538
Exc neuron	Pericytes	6	LRRC37A2, KANSL1, FAM118A, CENPP, DNAH11, XRRA1	0.120669	2.1506
Global	Astrocytes	146	ZSCAN31, ANKRD36, HLA-DMA, PPM1K-DT, MALRD1, COL16A1, FOXN2, RERE, PILRB, ATG10, ZDHHC21, LINC02328, FREM2, CERS5, ATP10B, PCBP3, SNX19, LLGL1, ITGAV, FNBP1, ZNF680, GTF2H2, THNSL2, INVS, MTMR3, MYO6, CEP192, SPECC1, LDHC, CENPP, C20orf194, SYT9, JUP, C1orf159, ATG7, THEM4, KIF6, SAMD9L, ZNF718, ARFIP1, COLGALT2, WBP2NL, CTBS, NALCN, GCLC, ZNF100, MAEL, SLC25A24, DBF4B, FGL1, ZNF273, ZNF404, ZNF2…	8.05675e-17	2.52244
Global	Endothelial.cells	22	ZSCAN31, HLA-DMA, IGF1R, PILRB, ZDHHC21, SNX19, NKTR, FMO4, ZNF100, APIP, ADA2, XRRA1, TMEM132C, CCDC122, CLHC1, TAF1C, FAM118A, SCAP, ZSCAN23, KLHDC4, CTSH, LRMDA	0.0130884	1.87546
Global	Excitatory.neurons	294	LINC02470, ZSCAN31, ANKRD36, HLA-DMA, PPM1K-DT, MALRD1, DSC1, MVB12B, SCAPER, SYT14, LINC02340, PILRB, ATG10, UVSSA, PELI2, JAK1, C1GALT1, ZDHHC21, GTF2IRD2, MYO9B, ZKSCAN1, CERS5, USP47, MTBP, PHACTR4, NEK1, UVRAG, MUC20, WNK1, SNX19, CCDC7, OSGEP, SCGB2B2, USP40, SYNJ2, HSD17B4, GTF2H2, PILRA, GPR55, TATDN3, LINC00658, THNSL2, SPG7, MYO6, LDHC, KCNMB3, JAKMIP3, SERINC5, CRYBG3, CENPP, TSGA10, L…	1.44342e-15	1.80729
Global	Inhibitory.neurons	113	ZSCAN31, ANKRD36, HLA-DMA, PPM1K-DT, MALRD1, MVB12B, SCAPER, PILRB, ATG10, UVSSA, C1GALT1, ZDHHC21, CERS5, PHACTR4, NEK1, SNX19, CCDC7, OSGEP, SCGB2B2, HSD17B4, GTF2H2, PILRA, IL17RC, TATDN3, THNSL2, MYO6, SERINC5, CENPP, C20orf194, TSGA10, C1orf159, THEM4, FARP2, WBP2NL, CTBS, IGFL4, ZNF100, CENPJ, MAEL, DBF4B, ZNF273, ATP6AP1L, FTCD, HFM1, CEP128, LANCL1, APIP, TNS2, MICU1, DYNC1I2, FLYWCH1, OR…	2.07543e-09	2.05886
Global	Microglia	77	HLA-DMA, FOXN2, MVB12B, ARHGAP22, PILRB, AMPD3, ZDHHC21, SYNDIG1, SNX19, PARP14, GTF2H2, ABCC3, ICOSLG, LDHC, ACCS, CENPP, FARP2, CPM, ZNF100, USP53, LIPA, ZNF257, CYP27A1, APIP, SERPINB6, LINC01266, BIN1, XRRA1, TP53INP1, FHAD1, NPIPB13, ZNF586, KCNN4, MAP3K20, DOCK8, CLHC1, CA8, ZNF107, GAA, MEF2A, ITGB3BP, MFSD13A, NUP160, FAM118A, TNS3, BTN3A2, HCG22, FRG1-DT, EFL1, FUT10, KIF16B, RASGEF1C, S…	2.18719e-10	2.64773
Global	Oligodendrocytes	289	ADAMTS18, LINC02470, ZSCAN31, ANKRD36, HLA-DMA, PPM1K-DT, COL16A1, SLC27A1, CDK18, KIAA0930, FOXN2, SYT14, TNKS, ZNF189, CNTNAP4, EYA4, GLTP, PREX1, RAPGEF3, PILRB, LTBP3, ATG10, AMPD3, UVSSA, APPL2, C1GALT1, ZDHHC21, LINC02328, LRRFIP2, FREM2, WWP2, CERS5, GALNT13, EFHD1, SP110, DEPTOR, LRRC63, ATP10B, PHACTR4, NEK1, SYNDIG1, LDLRAD3, MAGI2, TBC1D2, S100B, SNX19, EPB41L2, GXYLT2, LLGL1, CCDC77, …	3.37811e-34	2.6719
Global	OPCs...COPs	76	ANKRD36, HLA-DMA, DST, PPM1K-DT, COL16A1, FOXN2, SCAPER, PTK2, PILRB, ATG10, C1GALT1, ZDHHC21, LINC02328, CERS5, LDLRAD3, SNX19, GTF2H2, THNSL2, JAKMIP3, CENPP, IFI44, SLC22A15, ZNF718, ZNF100, MAEL, SLC25A24, PLEKHH2, ATP6AP1L, KANK4, HFM1, FBXO7, PACRG, CEP128, APIP, TGFA, MTAP, ADA2, XRRA1, LINC02552, SPC25, SPATA7, NPIPB13, LINC02427, OR2L2, CCDC122, STK33, LINC02268, GLIPR1L2, CLHC1, HSD17B1…	1.24911e-05	1.86138
Global	Pericytes	5	CYBRD1, CENPP, XRRA1, FAM118A, FAH	0.155858	2.04258
Inh neuron	Astrocytes	9	PPM1K-DT, MALRD1, HLA-DMA, ANKRD36, PACRG, ATG7, LDHC, TENM2, CERS5	0.006143	2.8551
Inh neuron	Endothelial.cells	1	HLA-DMA	0.451179	1.68965
Inh neuron	Excitatory.neurons	20	LINC02470, PPM1K-DT, SYN3, MALRD1, JAK1, AEBP2, HLA-DMA, SCAPER, ITPR2, ANKRD36, PACRG, ATG7, SPTBN4, LINC00923, GTF2IRD2, LINC02398, LDHC, ADGRV1, PELI2, CERS5	0.000274715	2.59097
Inh neuron	Inhibitory.neurons	6	PPM1K-DT, MALRD1, HLA-DMA, SCAPER, ANKRD36, CERS5	0.0716148	2.12439
Inh neuron	Microglia	3	HLA-DMA, SDCCAG8, LDHC	0.236446	1.81144
Inh neuron	Oligodendrocytes	14	LINC02470, PPM1K-DT, NRXN3, HLA-DMA, ITPR2, ANKRD36, PACRG, ATG7, SDCCAG8, MAGI2, RABGAP1L, OTUD7A, LDHC, CERS5	0.00508571	2.30949
Inh neuron	OPCs...COPs	8	PPM1K-DT, HLA-DMA, SCAPER, ERC1, ANKRD36, PACRG, CCSER1, CERS5	0.00121067	4.06908
Inh neuron	Pericytes	0		1	0
Micro	Astrocytes	5	HCG22, ZDHHC21, IQGAP1, ANKRD36, CEP128	0.58527	0.973518
Micro	Endothelial.cells	1	ZDHHC21	0.607761	1.07864
Micro	Excitatory.neurons	13	ABCC4, ADK, WNT2B, MIR646HG, ZDHHC21, ANKRD36, UVSSA, USP47, GTF2IRD2, CARD19, GSAP, GAA, CEP128	0.536522	1.00252
Micro	Inhibitory.neurons	6	ZDHHC21, ANKRD36, UVSSA, GSAP, GAA, CEP128	0.297339	1.34344
Micro	Microglia	19	LINC02232, MEF2A, PTPRM, ARHGAP22, RASGEF1C, CARMIL1, RNF150, SYNDIG1, DOCK8, SLC4A7, LINC01091, ADGRD1, LINC01266, HCG22, ZDHHC21, SERPINB9P1, NUP160, CLECL1, GAA	1.92208e-11	8.4015
Micro	Oligodendrocytes	20	ANKRD44, SYNDIG1, SIPA1L1, STEAP1B, ZDHHC21, RUNX2, ANKRD36, UVSSA, RABGAP1L, CCDC146, RPS6KA5, DOP1A, MAGI2, AGPAT4, GSAP, APPL2, AZIN2, ODF2L, GAA, CEP128	0.00253098	2.11439
Micro	OPCs...COPs	9	DST, RASGEF1C, ZDHHC21, ANKRD36, IFI44, GPRIN3, ERC1, GSAP, CEP128	0.00547508	2.90571
Micro	Pericytes	0		1	0
Oligo	Astrocytes	99	COL16A1, LLGL1, GTF2H2, HFM1, ZSCAN31, TTC3, HLA-DMA, LINC01182, PCBP3, ZDHHC21, CENPP, CERS5, LDHC, DBF4B, TMPRSS5, PPM1K-DT, ATG10, PPP2R5A, PILRB, C1orf159, ANKRD36, FOXN2, ITGAV, SLC25A24, THNSL2, MALRD1, FNBP1, GLIPR1L2, ARFIP1, SPATA7, KLHDC4, LINC02328, SNX19, JUP, RERE, GCLC, CCZ1, LURAP1, MIR4300HG, MYO6, TAB2, LINC02256, ATP10B, ERGIC3, FRG1-DT, MTMR3, ZNF680, ZNF100, FBXO7, ZNF718, RPN…	3.06719e-09	2.08836
Oligo	Endothelial.cells	22	ZSCAN31, HLA-DMA, ZDHHC21, IGF1R, PILRB, KLHDC4, SNX19, BACE2, FMO4, ADA2, ZNF100, ARFGAP3, SYNM, APIP, XRRA1, CNOT8, LINC01060, ZSCAN23, LINC01340, YEATS4, RPS26, TAF1C	0.000206162	2.75253
Oligo	Excitatory.neurons	180	LINC02470, SYT14, GTF2H2, HFM1, ZSCAN31, TTC3, HLA-DMA, LINC01182, ZKSCAN1, HSD17B4, FTCD, C1GALT1, ZDHHC21, MVB12B, PBX3, TATDN3, CRYBG3, CENPP, MYO9B, GTF2IRD2, FAM177A1, CERS5, LDHC, SESTD1, WNT2B, DBF4B, GAS2, RAI14, PPM1K-DT, ATG10, FAM171A1, PHACTR4, PILRB, OSGEP, WNK1, SCGB2B2, ANKRD36, SYNJ2, SLC25A24, CCDC7, THNSL2, FAAH, MALRD1, KLKB1, SERINC5, DDHD2, TSGA10, FARP2, USP47, CEP164, ANGEL…	0.000184099	1.36907
Oligo	Inhibitory.neurons	88	LANCL1, GTF2H2, HFM1, ZSCAN31, HLA-DMA, HSD17B4, FTCD, C1GALT1, ZDHHC21, MVB12B, TATDN3, CENPP, CERS5, SESTD1, DBF4B, PPM1K-DT, ATG10, PHACTR4, PILRB, OSGEP, DYNC1I2, C1orf159, SCGB2B2, ANKRD36, CCDC7, THNSL2, MALRD1, KLKB1, SERINC5, TSGA10, FARP2, GLIPR1L2, UVSSA, LINC01252, EXOSC6, SPATA7, KLHDC4, MICU1, SNX19, TNS2, CCZ1, MYO6, FRG1-DT, ZNF100, PDXDC1, TTC32, RPN1, DIS3L, NEK1, TRMT10B, C20orf…	1.25474e-08	2.11814
Oligo	Microglia	48	GTF2H2, TTC3, HLA-DMA, SYNDIG1, ARHGAP22, ZDHHC21, MVB12B, CENPP, ICOSLG, LDHC, RASGEF1C, PILRB, GNAQ, FOXN2, CPM, AMPD3, FARP2, KLHDC4, SNX19, LINC01266, ZDHHC14, ACCS, LURAP1, LINC00539, CMTR2, BIN1, FRG1-DT, ZNF100, SIDT2, APIP, MYH9, XRRA1, DNAJC15, SLC44A2, BICD2, LINC01340, NAGK, EFL1, STPG2, MAN2C1, TRIM66, GAA, VPS9D1, LINC01091, STK10, SLC7A6, ZNF641, TIPIN	0.000120626	1.94026
Oligo	Oligodendrocytes	260	ADAMTS18, LINC02470, SLC27A1, CNTNAP4, COL16A1, EYA4, PREX1, SYT14, PPFIA2, ABCA6, NRXN3, LLGL1, PLEKHH2, CDK18, GTF2H2, GLTP, CNTN2, CDH23, KCNAB1, CHRM5, ZSCAN31, RAPGEF3, TTC3, MAPRE2, HLA-DMA, LINC01182, ANLN, PRKCA, LRRC63, HSD17B4, TBC1D2, SYNDIG1, KIAA0930, FTCD, ZNF189, C1GALT1, GALNT13, DEPTOR, ZDHHC21, ZNF347, GXYLT2, LDLRAD3, STEAP1B, CENPP, THBS2, AZIN2, ADGRL3, ADAM15, ZNF415, LTBP3,…	3.5691e-46	3.3662
Oligo	OPCs...COPs	61	COL16A1, PLEKHH2, DST, GTF2H2, HFM1, HLA-DMA, LINC01182, C1GALT1, ZDHHC21, LDLRAD3, CENPP, CERS5, RASGEF1C, PLD5, PPM1K-DT, ATG10, PILRB, ANKRD36, FOXN2, SLC25A24, THNSL2, KLKB1, KANK4, TGFA, GLIPR1L2, STK33, SPATA7, KLHDC4, LINC02328, SNX19, ZDHHC14, ADA2, MIR4300HG, FRG1-DT, ZNF100, ANKRD10, FBXO7, ZNF718, RPN1, IFI44, ZDHHC2, TTC23, APIP, XRRA1, DNAJC15, C17orf100, SCAPER, TMPRSS11D, NPIPA5, T…	6.75002e-06	2.01214
Oligo	Pericytes	5	CENPP, CYBRD1, SYNM, XRRA1, LINC01060	0.0520655	2.99296
OPC	Astrocytes	37	LINC02328, MALRD1, PPM1K-DT, ANKRD36, HLA-DMA, GTF2H2, ZDHHC21, CERS5, GLIPR1L2, PACRG, KCNMA1, IQGAP1, COL16A1, PILRB, ZNF404, ATP6AP1L, ZNF680, SNX19, SYNRG, APIP, CENPP, XRRA1, ATG10, MTMR3, SETD4, C20orf194, WBP2NL, GCLC, ABCC8, CTBS, LRRC1, MARK1, TFB1M, LINC02427, SLC25A24, TMPRSS11D, CLIP4	8.04972e-09	3.20494
OPC	Endothelial.cells	9	TMEM132C, HLA-DMA, ZDHHC21, CCDC122, PILRB, SNX19, APIP, SCAP, XRRA1	0.00047584	4.36295
OPC	Excitatory.neurons	67	NRCAM, TMEM132C, MALRD1, PPM1K-DT, ANKRD36, LINC02470, HLA-DMA, GTF2H2, ZDHHC21, USP40, MIR646HG, JAKMIP3, UVSSA, SYT14, ANKRD55, CERS5, ATF7IP2, GLIPR1L2, PACRG, GTF2IRD2, GRAMD1C, MYO9B, C1GALT1, SPC25, ACACA, CCDC122, PILRB, LINC02340, ATP6AP1L, ZKSCAN1, ANKRD18B, SCAPER, OSGEP, FOXRED2, CEP164, UNC79, SNX19, ST6GAL2, APIP, CHDH, CENPP, XRRA1, SPG7, ATG10, MOV10, SETD4, MCM3AP, OR2L5, WBP2NL, …	1.36339e-08	2.26688
OPC	Inhibitory.neurons	33	MALRD1, PPM1K-DT, ANKRD36, HLA-DMA, GTF2H2, ZDHHC21, UVSSA, CERS5, GLIPR1L2, C1GALT1, PILRB, ATP6AP1L, ANKRD18B, SCAPER, OSGEP, FOXRED2, SNX19, APIP, CHDH, CENPP, XRRA1, ATG10, C20orf194, OR2L5, WBP2NL, OR2L2, OR2L3, CTBS, DRAM2, PHACTR4, LINC02268, INPP5B, HSD17B4	3.60872e-08	3.24724
OPC	Microglia	14	HLA-DMA, GTF2H2, ZDHHC21, KCNMA1, PILRB, ZDHHC14, SNX19, APIP, CENPP, XRRA1, PARP14, MINDY2, ME2, RABEP1	0.00595339	2.26508
OPC	Oligodendrocytes	72	LINC02328, LSS, TMEM132C, PPM1K-DT, ANKRD36, LINC02470, HLA-DMA, GTF2H2, ZDHHC21, USP40, JAKMIP3, TNKS, UVSSA, SYT14, AGMO, CERS5, CCDC146, GLIPR1L2, PACRG, C1GALT1, COL16A1, CCDC122, PILRB, ZNF404, LRRC4B, ENDOD1, CEP70, ATP6AP1L, ZDHHC14, OSGEP, CEP164, UNC79, LTBP3, SNX19, ANKRD18A, SYNRG, APIP, DHCR24, AMZ1, TKT, CENPP, XRRA1, ATG10, SETD4, C20orf194, OR2L5, BCAS1, SLC27A1, TECPR2, WBP2NL, OR…	3.84136e-16	3.33792
OPC	OPCs...COPs	40	LINC02328, PPM1K-DT, ANKRD36, GPR155, HLA-DMA, GTF2H2, ZDHHC21, JAKMIP3, UPF3A, STK32A, CERS5, GLIPR1L2, PACRG, DST, KCNMA1, C1GALT1, CCSER1, SPC25, COL16A1, CCDC122, PILRB, ATP6AP1L, AKNA, ZDHHC14, ANKRD18B, SCAPER, DHCR7, SNX19, APIP, CENPP, XRRA1, ATG10, OR2L5, OR2L2, OR2L3, NIPAL3, LINC02268, LINC02427, SLC25A24, TMPRSS11D	4.57036e-17	6.00907
OPC	Pericytes	2	CENPP, XRRA1	0.0860069	4.51637
