## Supplementary material for "Tourette disorder features pervasive neuronal and glial transcriptional remodeling in the dorsolateral prefrontal cortex": S17_gene res_all_pos BA9 Wang overlaps.xlsx

### Sheet: Sheet 1
Cluster	Subcluster	Overlap	P_value	Odds_ratio
astro	Astro	45	9.41935e-17	5.10906
astro	Exc neuron	117	2.03292e-13	2.3598
astro	Global	113	1.7347e-05	1.61811
astro	Inh neuron	122	2.80974e-14	2.40361
astro	Micro	36	1.15587e-13	5.03835
astro	Oligo	49	1.47072e-12	3.56507
astro	OPC	8	0.0153186	2.60875
Global	Astro	85	2.79043e-10	2.28209
Global	Exc neuron	274	0.0164021	1.16251
Global	Global	328	0.283268	1.03903
Global	Inh neuron	309	4.57594e-05	1.30314
Global	Micro	68	1.45698e-08	2.27973
Global	Oligo	102	1.30674e-06	1.73151
Global	OPC	16	0.231395	1.254
in	Astro	7	0.000481631	5.58394
in	Exc neuron	15	0.0124272	2.13008
in	Global	16	0.0556684	1.68741
in	Inh neuron	15	0.0166669	2.04728
in	Micro	7	0.000121431	7.06212
in	Oligo	9	0.000246442	4.84475
in	OPC	2	0.0705658	4.75881
micro	Astro	8	1.39054e-05	8.47536
micro	Exc neuron	10	0.107276	1.67954
micro	Global	12	0.131436	1.54594
micro	Inh neuron	9	0.224236	1.41514
micro	Micro	13	2.86077e-12	20.1586
micro	Oligo	5	0.0269096	3.17827
micro	OPC	3	0.00511781	9.26089
oligo	Astro	30	6.26284e-12	5.17286
oligo	Exc neuron	118	1.25626e-31	4.66957
oligo	Global	126	1.38798e-25	3.78027
oligo	Inh neuron	98	1.82438e-18	3.29796
oligo	Micro	61	8.28426e-47	16.6507
oligo	Oligo	74	5.51183e-43	10.4463
oligo	OPC	17	3.1456e-11	9.57578
opc	Astro	24	8.46145e-17	12.026
opc	Exc neuron	47	8.25584e-14	4.73702
opc	Global	44	4.64893e-08	3.06483
opc	Inh neuron	43	9.92007e-11	3.91337
opc	Micro	32	2.62745e-29	22.9779
opc	Oligo	29	1.40271e-17	9.9423
opc	OPC	10	8.52327e-09	14.3313
spn	Astro	118	0.00315489	1.35174
spn	Exc neuron	460	0.999988	0.801064
spn	Global	624	0.999956	0.833161
spn	Inh neuron	728	1.65545e-16	1.47396
spn	Micro	63	0.937673	0.819255
spn	Oligo	199	1.29e-07	1.56692
spn	OPC	34	0.175947	1.21943

### Sheet: list of abbreviations
Cluster	Clusters as identified in Wang et al. (2025)
subcluster	Clusters identified in the current work
oligo	Oligodendrocytes
OPC	Oligodendrocyte precursor cells
in	Interneurons
spn	Striatal projection neurons
astro	Astrocytes
micro	Microglia
inh neurons	Inhibitory neurons
exc neuron	Excitatory neurons
