## Supplementary material for "Tourette disorder features pervasive neuronal and glial transcriptional remodeling in the dorsolateral prefrontal cortex": S18_BA9 Wang e2 odds ratio shared terms overlaps.xlsx

### Sheet: Sheet 1
cluster	term_norm	BA9_Term	BA9_OddsRatio	Wang_Term	Wang_OddsRatio	Odds_max	Odds_mean
opc	presynaptic endocytosis bp	Presynaptic Endocytosis (GO:0140238) BP	120.915	Presynaptic Endocytosis (GO:0140238) BP	36.1527	120.915	78.5337
micro	modification dependent macromolecule catabolic process	Modification-Dependent Macromolecule Catabolic Process (GO:0043632)	36.9189	Modification-Dependent Macromolecule Catabolic Process (GO:0043632)	53.0426	53.0426	44.9807
oligo	cyclase activator activity	Cyclase Activator Activity (GO:0010853)	35.4366	Cyclase Activator Activity (GO:0010853)	46.6028	46.6028	41.0197
micro	cell junction disassembly	Cell Junction Disassembly (GO:0150146)	30.6244	Cell Junction Disassembly (GO:0150146)	289.116	289.116	159.87
micro	negative regulation of macrophage differentiation	Negative Regulation of Macrophage Differentiation (GO:0045650)	30.6244	Negative Regulation of Macrophage Differentiation (GO:0045650)	106.106	106.106	68.3654
opc	anchored component of presynaptic membrane cc	Anchored Component Of Presynaptic Membrane (GO:0099026) CC	30.0379	Anchored Component Of Presynaptic Membrane (GO:0099026) CC	45.5986	45.5986	37.8183
opc	extracellular matrix of synaptic cleft cc	Extracellular Matrix Of Synaptic Cleft (GO:0098965) CC	29.863	Extracellular Matrix Of Synaptic Cleft (GO:0098965) CC	45.1932	45.1932	37.5281
astro	amyotrophic lateral sclerosis	Amyotrophic Lateral Sclerosis	2.16939	Amyotrophic lateral sclerosis	2.08328	2.16939	2.12634
micro	extrinsic component of presynaptic membrane cc	Extrinsic Component Of Presynaptic Membrane (GO:0098888) CC	27.624	Extrinsic Component Of Presynaptic Membrane (GO:0098888) CC	265.96	265.96	146.792
in	proton transporting v type atpase v0 domain	Proton-Transporting V-type ATPase, V0 Domain (GO:0033179)	26.0273	Proton-Transporting V-type ATPase, V0 Domain (GO:0033179)	67.5763	67.5763	46.8018
in	vacuolar proton transporting v type atpase v0 domain	Vacuolar Proton-Transporting V-type ATPase, V0 Domain (GO:0000220)	26.0273	Vacuolar Proton-Transporting V-type ATPase, V0 Domain (GO:0000220)	67.5763	67.5763	46.8018
opc	calcineurin mediated signaling	Calcineurin-Mediated Signaling (GO:0097720)	25.8959	Calcineurin-Mediated Signaling (GO:0097720)	24.3107	25.8959	25.1033
astro	astrocyte end foot	Astrocyte End-Foot (GO:0097450)	24.2492	Astrocyte End-Foot (GO:0097450)	29.7671	29.7671	27.0082
astro	cation transporting atpase complex	Cation-Transporting ATPase Complex (GO:0090533)	11.1632	Cation-Transporting ATPase Complex (GO:0090533)	6.89273	11.1632	9.02799
opc	regulation of atp biosynthetic process	Regulation of ATP Biosynthetic Process (GO:2001169)	24.0279	Regulation of ATP Biosynthetic Process (GO:2001169)	36.4752	36.4752	30.2516
opc	anchored component of postsynaptic membrane cc	Anchored Component Of Postsynaptic Membrane (GO:0099025) CC	23.8892	Anchored Component Of Postsynaptic Membrane (GO:0099025) CC	36.1527	36.1527	30.0209
opc	perisynaptic extracellular matrix cc	Perisynaptic Extracellular Matrix (GO:0098966) CC	23.8892	Perisynaptic Extracellular Matrix (GO:0098966) CC	36.1527	36.1527	30.0209
oligo	adenylate cyclase regulator activity	Adenylate Cyclase Regulator Activity (GO:0010854)	23.651	Adenylate Cyclase Regulator Activity (GO:0010854)	42.0875	42.0875	32.8693
oligo	presynaptic endocytosis bp	Presynaptic Endocytosis (GO:0140238) BP	23.6232	Presynaptic Endocytosis (GO:0140238) BP	34.9504	34.9504	29.2868
micro	low density lipoprotein particle	Low-Density Lipoprotein Particle (GO:0034362)	23.0188	Low-Density Lipoprotein Particle (GO:0034362)	53.0426	53.0426	38.0307
micro	humoral immune response mediated by circulating immunoglobulin	Humoral Immune Response Mediated by Circulating Immunoglobulin (GO:0002455)	22.9671	Humoral Immune Response Mediated by Circulating Immunoglobulin (GO:0002455)	216.826	216.826	119.897
micro	very low density lipoprotein particle remodeling	Very-Low-Density Lipoprotein Particle Remodeling (GO:0034372)	22.9671	Very-Low-Density Lipoprotein Particle Remodeling (GO:0034372)	84.8809	84.8809	53.924
micro	lipoprotein metabolic process	Lipoprotein Metabolic Process (GO:0042157)	22.9671	Lipoprotein Metabolic Process (GO:0042157)	84.8809	84.8809	53.924
micro	cytoplasmic translation	Cytoplasmic Translation (GO:0002181)	22.8406	Cytoplasmic Translation (GO:0002181)	8.71893	22.8406	15.7798
micro	cytosolic small ribosomal subunit	Cytosolic Small Ribosomal Subunit (GO:0022627)	22.676	Cytosolic Small Ribosomal Subunit (GO:0022627)	22.7849	22.7849	22.7305
micro	small ribosomal subunit	Small Ribosomal Subunit (GO:0015935)	21.8651	Small Ribosomal Subunit (GO:0015935)	22.1996	22.1996	22.0323
astro	cell substrate junction	Cell-Substrate Junction (GO:0030055)	2.86231	Cell-Substrate Junction (GO:0030055)	2.17038	2.86231	2.51634
opc	substantia nigra development	Substantia Nigra Development (GO:0021762)	19.4132	Substantia Nigra Development (GO:0021762)	24.0082	24.0082	21.7107
opc	unsaturated fatty acid biosynthetic process	Unsaturated Fatty Acid Biosynthetic Process (GO:0006636)	18.4802	Unsaturated Fatty Acid Biosynthetic Process (GO:0006636)	28.0536	28.0536	23.2669
oligo	positive regulation of ryanodine sensitive calcium release channel activity	Positive Regulation of Ryanodine-Sensitive Calcium-Release Channel Activity (GO:0060316)	17.7164	Positive Regulation of Ryanodine-Sensitive Calcium-Release Channel Activity (GO:0060316)	27.9589	27.9589	22.8377
oligo	clathrin sculpted gamma aminobutyric acid transport vesicle	Clathrin-Sculpted Gamma-Aminobutyric Acid Transport Vesicle (GO:0061200)	17.7164	Clathrin-Sculpted Gamma-Aminobutyric Acid Transport Vesicle (GO:0061200)	27.9589	27.9589	22.8377
oligo	clathrin sculpted gamma aminobutyric acid transport vesicle membrane	Clathrin-Sculpted Gamma-Aminobutyric Acid Transport Vesicle Membrane (GO:0061202)	17.7164	Clathrin-Sculpted Gamma-Aminobutyric Acid Transport Vesicle Membrane (GO:0061202)	27.9589	27.9589	22.8377
oligo	detection of calcium ion	Detection of Calcium Ion (GO:0005513)	16.9118	Detection of Calcium Ion (GO:0005513)	35.1929	35.1929	26.0523
astro	cellular response to amyloid beta	Cellular Response to Amyloid-Beta (GO:1904646)	5.89134	Cellular Response to Amyloid-Beta (GO:1904646)	7.24101	7.24101	6.56617
opc	postsynaptic cytosol cc	Postsynaptic Cytosol (GO:0099524) CC	16.3876	Postsynaptic Cytosol (GO:0099524) CC	7.42932	16.3876	11.9084
oligo	syntaxin 1 binding	Syntaxin-1 Binding (GO:0017075)	15.8022	Syntaxin-1 Binding (GO:0017075)	25.5909	25.5909	20.6966
micro	ribosomal small subunit assembly	Ribosomal Small Subunit Assembly (GO:0000028)	15.3774	Ribosomal Small Subunit Assembly (GO:0000028)	28.2794	28.2794	21.8284
micro	pertussis	Pertussis	15.3774	Pertussis	25.101	25.101	20.2392
astro	cellular response to copper ion	Cellular Response to Copper Ion (GO:0071280)	19.9815	Cellular Response to Copper Ion (GO:0071280)	9.5845	19.9815	14.783
astro	cellular response to decreased oxygen levels	Cellular Response to Decreased Oxygen Levels (GO:0036294)	4.18968	Cellular Response to Decreased Oxygen Levels (GO:0036294)	5.15608	5.15608	4.67288
oligo	extrinsic component of presynaptic membrane cc	Extrinsic Component Of Presynaptic Membrane (GO:0098888) CC	14.1724	Extrinsic Component Of Presynaptic Membrane (GO:0098888) CC	70.4	70.4	42.2862
oligo	synaptic signaling via neuropeptide bp	Synaptic Signaling Via Neuropeptide (GO:0099538) BP	14.1724	Synaptic Signaling Via Neuropeptide (GO:0099538) BP	23.2979	23.2979	18.7351
micro	positive regulation of nitric oxide biosynthetic process	Positive Regulation of Nitric Oxide Biosynthetic Process (GO:0045429)	14.1323	Positive Regulation of Nitric Oxide Biosynthetic Process (GO:0045429)	30.9379	30.9379	22.5351
micro	chaperone mediated protein complex assembly	Chaperone-Mediated Protein Complex Assembly (GO:0051131)	13.5969	Chaperone-Mediated Protein Complex Assembly (GO:0051131)	20.1935	20.1935	16.8952
micro	positive regulation of nitric oxide metabolic process	Positive Regulation of Nitric Oxide Metabolic Process (GO:1904407)	13.5428	Positive Regulation of Nitric Oxide Metabolic Process (GO:1904407)	29.8696	29.8696	21.7062
oligo	long term synaptic potentiation	Long-Term Synaptic Potentiation (GO:0060291)	13.2277	Long-Term Synaptic Potentiation (GO:0060291)	11.7214	13.2277	12.4746
micro	disordered domain specific binding	Disordered Domain Specific Binding (GO:0097718)	13.1792	Disordered Domain Specific Binding (GO:0097718)	24.9499	24.9499	19.0646
micro	autolysosome	Autolysosome (GO:0044754)	13.1221	Autolysosome (GO:0044754)	123.882	123.882	68.502
micro	chylomicron	Chylomicron (GO:0042627)	13.1221	Chylomicron (GO:0042627)	123.882	123.882	68.502
opc	presynaptic cytosol cc	Presynaptic Cytosol (GO:0099523) CC	12.7218	Presynaptic Cytosol (GO:0099523) CC	11.0217	12.7218	11.8718
astro	cellular response to hypoxia	Cellular Response to Hypoxia (GO:0071456)	3.65906	Cellular Response to Hypoxia	7.68564	7.68564	5.67235
opc	cellular response to interferon beta	Cellular Response to Interferon-Beta (GO:0035458)	12.0079	Cellular Response to Interferon-Beta (GO:0035458)	18.2284	18.2284	15.1182
oligo	modification dependent macromolecule catabolic process	Modification-Dependent Macromolecule Catabolic Process (GO:0043632)	11.8097	Modification-Dependent Macromolecule Catabolic Process (GO:0043632)	35.0712	35.0712	23.4405
oligo	structural constituent of postsynaptic actin cytoskeleton bp	Structural Constituent Of Postsynaptic Actin Cytoskeleton (GO:0098973) BP	11.7964	Structural Constituent Of Postsynaptic Actin Cytoskeleton (GO:0098973) BP	34.9504	34.9504	23.3734
opc	negative regulation of peptidase activity	Negative Regulation of Peptidase Activity (GO:0010466)	11.4355	Negative Regulation of Peptidase Activity (GO:0010466)	17.3595	17.3595	14.3975
astro	cellular response to hypoxia	Cellular Response to Hypoxia (GO:0071456)	3.65906	Cellular Response to Hypoxia (GO:0071456)	5.23108	5.23108	4.44507
astro	cellular response to metal ion	Cellular Response to Metal Ion (GO:0071248)	4.85257	Cellular Response to Metal Ion (GO:0071248)	3.94461	4.85257	4.39859
opc	mhc class ii protein complex binding	MHC Class II Protein Complex Binding (GO:0023026)	10.9152	MHC Class II Protein Complex Binding (GO:0023026)	16.5696	16.5696	13.7424
micro	macromolecule biosynthetic process	Macromolecule Biosynthetic Process (GO:0009059)	10.8102	Macromolecule Biosynthetic Process (GO:0009059)	9.71351	10.8102	10.2618
oligo	anchored component of presynaptic membrane cc	Anchored Component Of Presynaptic Membrane (GO:0099026) CC	10.1221	Anchored Component Of Presynaptic Membrane (GO:0099026) CC	17.4716	17.4716	13.7969
oligo	reg of cardiac muscle contraction by reg of the release of sequestered calcium ion	Reg of Cardiac Muscle Contraction by Reg of the Release of Sequestered Calcium Ion (GO:0010881)	9.86265	Reg of Cardiac Muscle Contraction by Reg of the Release of Sequestered Calcium Ion (GO:0010881)	15.0244	15.0244	12.4435
micro	positive regulation of interleukin 4 production	Positive Regulation of Interleukin-4 Production (GO:0032753)	9.86118	Positive Regulation of Interleukin-4 Production (GO:0032753)	57.7884	57.7884	33.8248
astro	collagen containing extracellular matrix	Collagen-Containing Extracellular Matrix (GO:0062023)	2.03548	Collagen-Containing Extracellular Matrix (GO:0062023)	2.38002	2.38002	2.20775
astro	endocytic vesicle	Endocytic Vesicle (GO:0030139)	2.33094	Endocytic Vesicle (GO:0030139)	2.61404	2.61404	2.47249
astro	endocytic vesicle lumen	Endocytic Vesicle Lumen (GO:0071682)	14.6501	Endocytic Vesicle Lumen (GO:0071682)	7.45309	14.6501	11.0516
micro	atp biosynthetic process	ATP Biosynthetic Process (GO:0006754)	9.22264	ATP Biosynthetic Process (GO:0006754)	18.4357	18.4357	13.8292
oligo	negative regulation of neuron projection development	Negative Regulation of Neuron Projection Development (GO:0010977)	9.20481	Negative Regulation of Neuron Projection Development (GO:0010977)	7.19296	9.20481	8.19889
astro	ficolin 1 rich granule	Ficolin-1-Rich Granule (GO:0101002)	3.03793	Ficolin-1-Rich Granule (GO:0101002)	4.98333	4.98333	4.01063
astro	ficolin 1 rich granule lumen	Ficolin-1-Rich Granule Lumen (GO:1904813)	3.24932	Ficolin-1-Rich Granule Lumen (GO:1904813)	4.9126	4.9126	4.08096
astro	focal adhesion	Focal Adhesion (GO:0005925)	2.92732	Focal Adhesion (GO:0005925)	2.21836	2.92732	2.57284
oligo	regulation of synapse disassembly bp	Regulation Of Synapse Disassembly (GO:1905806) BP	8.85637	Regulation Of Synapse Disassembly (GO:1905806) BP	15.5296	15.5296	12.193
astro	high density lipoprotein particle	High-Density Lipoprotein Particle (GO:0034364)	9.73008	High-Density Lipoprotein Particle (GO:0034364)	11.9541	11.9541	10.8421
micro	endosome lumen	Endosome Lumen (GO:0031904)	8.78302	Endosome Lumen (GO:0031904)	17.6667	17.6667	13.2248
micro	high density lipoprotein particle	High-Density Lipoprotein Particle (GO:0034364)	8.62765	High-Density Lipoprotein Particle (GO:0034364)	83.0667	83.0667	45.8472
micro	regulation of nitric oxide biosynthetic process	Regulation of Nitric Oxide Biosynthetic Process (GO:0045428)	8.54719	Regulation of Nitric Oxide Biosynthetic Process (GO:0045428)	20.1304	20.1304	14.3388
opc	vesicle	Vesicle (GO:0031982)	8.31028	Vesicle (GO:0031982)	6.88078	8.31028	7.59553
oligo	postsynaptic cytosol cc	Postsynaptic Cytosol (GO:0099524) CC	8.16744	Postsynaptic Cytosol (GO:0099524) CC	5.97842	8.16744	7.07293
micro	translation	Translation (GO:0006412)	8.13318	Translation (GO:0006412)	5.74178	8.13318	6.93748
micro	translation	Translation (GO:0006412)	8.13318	Translation	4.38194	8.13318	6.25756
oligo	substantia nigra development	Substantia Nigra Development (GO:0021762)	7.9403	Substantia Nigra Development (GO:0021762)	15.8454	15.8454	11.8929
oligo	regulation of release of sequestered calcium ion into cytosol by sarcoplasmic reticulum	Regulation of Release of Sequestered Calcium Ion Into Cytosol by Sarcoplasmic Reticulum (GO:0010880)	7.8974	Regulation of Release of Sequestered Calcium Ion Into Cytosol by Sarcoplasmic Reticulum (GO:0010880)	10.0127	10.0127	8.95506
oligo	pertussis	Pertussis	7.88039	Pertussis	7.19557	7.88039	7.53798
micro	endocytic vesicle lumen	Endocytic Vesicle Lumen (GO:0071682)	7.66824	Endocytic Vesicle Lumen (GO:0071682)	21.2043	21.2043	14.4362
astro	huntington disease	Huntington Disease	2.81389	Huntington disease	2.85427	2.85427	2.83408
opc	postsynaptic modulation of chemical synaptic transmission bp	Postsynaptic Modulation Of Chemical Synaptic Transmission (GO:0099170) BP	7.50038	Postsynaptic Modulation Of Chemical Synaptic Transmission (GO:0099170) BP	11.3859	11.3859	9.44314
opc	positive regulation of biosynthetic process	Positive Regulation of Biosynthetic Process (GO:0009891)	7.43413	Positive Regulation of Biosynthetic Process (GO:0009891)	11.3938	11.3938	9.41397
opc	regulation of heart contraction	Regulation of Heart Contraction (GO:0008016)	7.34969	Regulation of Heart Contraction (GO:0008016)	8.21808	8.21808	7.78388
oligo	postsynaptic membrane cc	Postsynaptic Membrane (GO:0045211) CC	7.08436	Postsynaptic Membrane (GO:0045211) CC	12.7047	12.7047	9.89453
oligo	presynaptic cytosol cc	Presynaptic Cytosol (GO:0099523) CC	6.97774	Presynaptic Cytosol (GO:0099523) CC	9.03214	9.03214	8.00494
oligo	regulation of cardiac muscle contraction by calcium ion signaling	Regulation of Cardiac Muscle Contraction by Calcium Ion Signaling (GO:0010882)	6.96006	Regulation of Cardiac Muscle Contraction by Calcium Ion Signaling (GO:0010882)	11.0678	11.0678	9.01393
astro	intracellular organelle lumen	Intracellular Organelle Lumen (GO:0070013)	1.57201	Intracellular Organelle Lumen (GO:0070013)	2.45627	2.45627	2.01414
micro	positive regulation of biosynthetic process	Positive Regulation of Biosynthetic Process (GO:0009891)	6.76688	Positive Regulation of Biosynthetic Process (GO:0009891)	15.7683	15.7683	11.2676
oligo	synaptic cleft cc	Synaptic Cleft (GO:0043083) CC	6.75392	Synaptic Cleft (GO:0043083) CC	8.73227	8.73227	7.74309
astro	lipoprotein particle receptor binding	Lipoprotein Particle Receptor Binding (GO:0070325)	7.61239	Lipoprotein Particle Receptor Binding (GO:0070325)	7.16881	7.61239	7.3906
astro	low density lipoprotein particle receptor binding	Low-Density Lipoprotein Particle Receptor Binding (GO:0050750)	9.61812	Low-Density Lipoprotein Particle Receptor Binding (GO:0050750)	8.9633	9.61812	9.29071
opc	negative regulation of intrinsic apoptotic signaling pathway	Negative Regulation of Intrinsic Apoptotic Signaling Pathway (GO:2001243)	6.3466	Negative Regulation of Intrinsic Apoptotic Signaling Pathway (GO:2001243)	9.66472	9.66472	8.00566
opc	ficolin 1 rich granule lumen	Ficolin-1-Rich Granule Lumen (GO:1904813)	6.27998	Ficolin-1-Rich Granule Lumen (GO:1904813)	6.21063	6.27998	6.24531
oligo	regulation of synapse organization bp	Regulation Of Synapse Organization (GO:0050807) BP	6.17896	Regulation Of Synapse Organization (GO:0050807) BP	8.08514	8.08514	7.13205
oligo	postsynaptic modulation of chemical synaptic transmission bp	Postsynaptic Modulation Of Chemical Synaptic Transmission (GO:0099170) BP	6.14714	Postsynaptic Modulation Of Chemical Synaptic Transmission (GO:0099170) BP	9.37429	9.37429	7.76071
opc	atp metabolic process	ATP Metabolic Process (GO:0046034)	6.13084	ATP Metabolic Process (GO:0046034)	9.33616	9.33616	7.7335
oligo	synaptic vesicle cycle	Synaptic Vesicle Cycle (GO:0099504)	5.93952	Synaptic vesicle cycle	5.88849	5.93952	5.914
astro	membrane raft	Membrane Raft (GO:0045121)	2.77506	Membrane Raft (GO:0045121)	4.06151	4.06151	3.41828
micro	ubiquitin protein ligase binding	Ubiquitin Protein Ligase Binding (GO:0031625)	5.6385	Ubiquitin Protein Ligase Binding (GO:0031625)	4.9527	5.6385	5.2956
oligo	positive regulation of synaptic transmission	Positive Regulation of Synaptic Transmission (GO:0050806)	5.62968	Positive Regulation of Synaptic Transmission (GO:0050806)	5.43387	5.62968	5.53178
oligo	presynaptic active zone cytoplasmic component cc	Presynaptic Active Zone Cytoplasmic Component (GO:0098831) CC	5.56118	Presynaptic Active Zone Cytoplasmic Component (GO:0098831) CC	7.35237	7.35237	6.45678
oligo	synapse cc	Synapse (GO:0045202) CC	5.44871	Synapse (GO:0045202) CC	2.81732	5.44871	4.13302
micro	ubiquitin like protein ligase binding	Ubiquitin-Like Protein Ligase Binding (GO:0044389)	5.28172	Ubiquitin-Like Protein Ligase Binding (GO:0044389)	4.6669	5.28172	4.97431
micro	positive regulation of transport	Positive Regulation of Transport (GO:0051050)	5.24608	Positive Regulation of Transport (GO:0051050)	18.4135	18.4135	11.8298
oligo	postsynaptic density intracellular component cc	Postsynaptic Density, Intracellular Component (GO:0099092) CC	5.21382	Postsynaptic Density, Intracellular Component (GO:0099092) CC	4.46786	5.21382	4.84084
oligo	regulation of presynaptic cytosolic calcium levels bp	Regulation Of Presynaptic Cytosolic Calcium Levels (GO:0099509) BP	5.0592	Regulation Of Presynaptic Cytosolic Calcium Levels (GO:0099509) BP	9.31489	9.31489	7.18705
micro	ficolin 1 rich granule lumen	Ficolin-1-Rich Granule Lumen (GO:1904813)	5.05743	Ficolin-1-Rich Granule Lumen (GO:1904813)	7.12576	7.12576	6.0916
opc	cellular response to chemical stress	Cellular Response to Chemical Stress (GO:0062197)	5.04525	Cellular Response to Chemical Stress	10.1573	10.1573	7.60126
opc	neuron projection development	Neuron Projection Development (GO:0031175)	4.98952	Neuron Projection Development (GO:0031175)	6.65974	6.65974	5.82463
oligo	regulation of mitochondrial membrane potential	Regulation of Mitochondrial Membrane Potential (GO:0051881)	4.89902	Regulation of Mitochondrial Membrane Potential (GO:0051881)	9.07143	9.07143	6.98523
astro	metal ion binding	Metal Ion Binding (GO:0046872)	1.88669	Metal Ion Binding (GO:0046872)	2.13318	2.13318	2.00994
opc	protein stabilization	Protein Stabilization (GO:0050821)	4.84129	Protein Stabilization (GO:0050821)	4.48501	4.84129	4.66315
opc	ubiquitin protein ligase binding	Ubiquitin Protein Ligase Binding (GO:0031625)	4.83262	Ubiquitin Protein Ligase Binding (GO:0031625)	4.2807	4.83262	4.55666
micro	ficolin 1 rich granule	Ficolin-1-Rich Granule (GO:0101002)	4.80623	Ficolin-1-Rich Granule (GO:0101002)	9.98586	9.98586	7.39604
opc	ubiquitin like protein ligase binding	Ubiquitin-Like Protein Ligase Binding (GO:0044389)	4.5467	Ubiquitin-Like Protein Ligase Binding (GO:0044389)	4.03104	4.5467	4.28887
opc	cellular response to metal ion	Cellular Response to Metal Ion (GO:0071248)	4.48194	Cellular Response to Metal Ion (GO:0071248)	8.72068	8.72068	6.60131
oligo	synaptic vesicle membrane cc	Synaptic Vesicle Membrane (GO:0030672) CC	4.42634	Synaptic Vesicle Membrane (GO:0030672) CC	8.21819	8.21819	6.32226
oligo	calcium dependent phospholipid binding	Calcium-Dependent Phospholipid Binding (GO:0005544)	4.41301	Calcium-Dependent Phospholipid Binding (GO:0005544)	5.97842	5.97842	5.19572
opc	calcium ion binding	Calcium Ion Binding (GO:0005509)	4.39748	Calcium Ion Binding (GO:0005509)	4.81086	4.81086	4.60417
oligo	intercalated disc	Intercalated Disc (GO:0014704)	4.37997	Intercalated Disc (GO:0014704)	7.24764	7.24764	5.81381
micro	transport vesicle membrane	Transport Vesicle Membrane (GO:0030658)	4.35323	Transport Vesicle Membrane (GO:0030658)	79.608	79.608	41.9806
micro	cytoplasmic vesicle lumen	Cytoplasmic Vesicle Lumen (GO:0060205)	4.35205	Cytoplasmic Vesicle Lumen (GO:0060205)	7.49981	7.49981	5.92593
oligo	ion channel regulator activity	Ion Channel Regulator Activity (GO:0099106)	4.26739	Ion Channel Regulator Activity (GO:0099106)	3.74413	4.26739	4.00576
oligo	neuron projection	Neuron Projection (GO:0043005)	4.2415	Neuron Projection (GO:0043005)	2.69024	4.2415	3.46587
astro	negative regulation of amide metabolic process	Negative Regulation of Amide Metabolic Process (GO:0034249)	11.4233	Negative Regulation of Amide Metabolic Process (GO:0034249)	10.5467	11.4233	10.985
micro	ficolin 1 rich granule membrane	Ficolin-1-Rich Granule Membrane (GO:0101003)	4.1945	Ficolin-1-Rich Granule Membrane (GO:0101003)	14.913	14.913	9.55377
astro	negative regulation of amyloid beta formation	Negative Regulation of Amyloid-Beta Formation (GO:1902430)	16.62	Negative Regulation of Amyloid-Beta Formation (GO:1902430)	10.3223	16.62	13.4711
oligo	response to reactive oxygen species	Response to Reactive Oxygen Species (GO:0000302)	4.18932	Response to Reactive Oxygen Species (GO:0000302)	6.40632	6.40632	5.29782
micro	phagocytic vesicle membrane	Phagocytic Vesicle Membrane (GO:0030670)	4.18696	Phagocytic Vesicle Membrane (GO:0030670)	67.7211	67.7211	35.954
oligo	presynaptic active zone cc	Presynaptic Active Zone (GO:0048786) CC	4.16575	Presynaptic Active Zone (GO:0048786) CC	7.76123	7.76123	5.96349
astro	negative regulation of amyloid precursor protein catabolic process	Negative Regulation of Amyloid Precursor Protein Catabolic Process (GO:1902992)	15.2342	Negative Regulation of Amyloid Precursor Protein Catabolic Process (GO:1902992)	9.5845	15.2342	12.4093
micro	positive regulation of endocytosis	Positive Regulation of Endocytosis (GO:0045807)	4.15549	Positive Regulation of Endocytosis (GO:0045807)	28.8837	28.8837	16.5196
oligo	dendrite	Dendrite (GO:0030425)	3.93402	Dendrite (GO:0030425)	3.48108	3.93402	3.70755
micro	antimicrobial humoral immune response mediated by antimicrobial peptide	Antimicrobial Humoral Immune Response Mediated by Antimicrobial Peptide (GO:0061844)	3.9075	Antimicrobial Humoral Immune Response Mediated by Antimicrobial Peptide (GO:0061844)	16.1039	16.1039	10.0057
oligo	presynapse cc	Presynapse (GO:0098793) CC	3.83536	Presynapse (GO:0098793) CC	2.82181	3.83536	3.32858
oligo	response to calcium ion	Response to Calcium Ion (GO:0051592)	3.77621	Response to Calcium Ion (GO:0051592)	5.63653	5.63653	4.70637
astro	negative regulation of long term synaptic potentiation	Negative Regulation of Long-Term Synaptic Potentiation (GO:1900272)	29.2053	Negative Regulation of Long-Term Synaptic Potentiation (GO:1900272)	22.373	29.2053	25.7891
astro	nitrogen compound transport	Nitrogen Compound Transport (GO:0071705)	2.75757	Nitrogen Compound Transport (GO:0071705)	2.78467	2.78467	2.77112
oligo	oxidative phosphorylation	Oxidative Phosphorylation (GO:0006119)	3.64751	Oxidative Phosphorylation (GO:0006119)	9.37545	9.37545	6.51148
oligo	oxidative phosphorylation	Oxidative Phosphorylation (GO:0006119)	3.64751	Oxidative phosphorylation	9.26123	9.26123	6.45437
oligo	oxidative phosphorylation	Oxidative Phosphorylation (GO:0006119)	3.64751	Oxidative Phosphorylation	7.26291	7.26291	5.45521
micro	protein rna complex assembly	protein-RNA Complex Assembly (GO:0022618)	3.63412	protein-RNA Complex Assembly (GO:0022618)	6.33504	6.33504	4.98458
micro	positive regulation of t cell activation	Positive Regulation of T Cell Activation (GO:0050870)	3.60037	Positive Regulation of T Cell Activation (GO:0050870)	32.5835	32.5835	18.0919
oligo	amphetamine addiction	Amphetamine Addiction	3.54464	Amphetamine addiction	9.33951	9.33951	6.44207
oligo	regulation of heart contraction	Regulation of Heart Contraction (GO:0008016)	3.50071	Regulation of Heart Contraction (GO:0008016)	5.41798	5.41798	4.45934
in	cation transporting atpase complex	Cation-Transporting ATPase Complex (GO:0090533)	3.47434	Cation-Transporting ATPase Complex (GO:0090533)	24.5222	24.5222	13.9983
micro	tertiary granule membrane	Tertiary Granule Membrane (GO:0070821)	3.44113	Tertiary Granule Membrane (GO:0070821)	12.3491	12.3491	7.8951
micro	autoimmune thyroid disease	Autoimmune thyroid disease	3.39641	Autoimmune thyroid disease	121.842	121.842	62.6193
oligo	postsynapse cc	Postsynapse (GO:0098794) CC	3.38298	Postsynapse (GO:0098794) CC	3.13738	3.38298	3.26018
micro	endocytic vesicle membrane	Endocytic Vesicle Membrane (GO:0030666)	3.32614	Endocytic Vesicle Membrane (GO:0030666)	33.6112	33.6112	18.4687
oligo	presynaptic modulation of chemical synaptic transmission bp	Presynaptic Modulation Of Chemical Synaptic Transmission (GO:0099171) BP	3.30158	Presynaptic Modulation Of Chemical Synaptic Transmission (GO:0099171) BP	4.56522	4.56522	3.9334
oligo	gene expression	Gene Expression (GO:0010467)	3.27847	Gene Expression (Transcription)	1.45458	3.27847	2.36652
micro	regulation of protein phosphorylation	Regulation of Protein Phosphorylation (GO:0001932)	3.2629	Regulation of Protein Phosphorylation (GO:0001932)	6.38229	6.38229	4.82259
astro	nuclear envelope lumen	Nuclear Envelope Lumen (GO:0005641)	24.2492	Nuclear Envelope Lumen (GO:0005641)	29.7671	29.7671	27.0082
opc	metal ion binding	Metal Ion Binding (GO:0046872)	3.24404	Metal Ion Binding (GO:0046872)	4.6621	4.6621	3.95307
oligo	extracellular membrane bounded organelle	Extracellular Membrane-Bounded Organelle (GO:0065010)	3.18762	Extracellular Membrane-Bounded Organelle (GO:0065010)	6.52529	6.52529	4.85645
opc	huntington disease	Huntington Disease	3.09936	Huntington disease	3.73124	3.73124	3.4153
oligo	positive regulation of biosynthetic process	Positive Regulation of Biosynthetic Process (GO:0009891)	3.08268	Positive Regulation of Biosynthetic Process (GO:0009891)	7.20492	7.20492	5.1438
oligo	vesicle	Vesicle (GO:0031982)	3.06609	Vesicle (GO:0031982)	5.82988	5.82988	4.44799
micro	regulation of protein catabolic process	Regulation of Protein Catabolic Process (GO:0042176)	3.06194	Regulation of Protein Catabolic Process (GO:0042176)	6.78706	6.78706	4.9245
opc	central nervous system development	Central Nervous System Development (GO:0007417)	3.04413	Central Nervous System Development (GO:0007417)	3.97305	3.97305	3.50859
astro	parkinson disease	Parkinson Disease	1.99859	Parkinson disease	4.24959	4.24959	3.12409
micro	5	Antimicrobial Humoral Response (GO:0019730)	3.0249	Antimicrobial Humoral Response (GO:0019730)	24.161	24.161	13.5929
oligo	extracellular vesicle	Extracellular Vesicle (GO:1903561)	3.01328	Extracellular Vesicle (GO:1903561)	6.18091	6.18091	4.59709
micro	cadherin binding	Cadherin Binding (GO:0045296)	3.00459	Cadherin Binding (GO:0045296)	4.16943	4.16943	3.58701
astro	positive regulation of biosynthetic process	Positive Regulation of Biosynthetic Process (GO:0009891)	4.23623	Positive Regulation of Biosynthetic Process (GO:0009891)	5.88432	5.88432	5.06028
oligo	focal adhesion	Focal Adhesion (GO:0005925)	2.9671	Focal Adhesion (GO:0005925)	2.07252	2.9671	2.51981
micro	positive regulation of protein metabolic process	Positive Regulation of Protein Metabolic Process (GO:0051247)	2.94261	Positive Regulation of Protein Metabolic Process (GO:0051247)	6.61742	6.61742	4.78002
astro	positive regulation of gene expression	Positive Regulation of Gene Expression (GO:0010628)	2.064	Positive Regulation of Gene Expression (GO:0010628)	2.31213	2.31213	2.18807
opc	nervous system development	Nervous System Development (GO:0007399)	2.91132	Nervous System Development (GO:0007399)	5.03004	5.03004	3.97068
micro	positive regulation of apoptotic process	Positive Regulation of Apoptotic Process (GO:0043065)	2.86884	Positive Regulation of Apoptotic Process (GO:0043065)	5.77905	5.77905	4.32395
astro	positive regulation of macromolecule biosynthetic process	Positive Regulation of Macromolecule Biosynthetic Process (GO:0010557)	2.088	Positive Regulation of Macromolecule Biosynthetic Process (GO:0010557)	2.28555	2.28555	2.18678
oligo	cellular response to metal ion	Cellular Response to Metal Ion (GO:0071248)	2.85205	Cellular Response to Metal Ion (GO:0071248)	5.466	5.466	4.15903
astro	positive regulation of nitric oxide biosynthetic process	Positive Regulation of Nitric Oxide Biosynthetic Process (GO:0045429)	9.15207	Positive Regulation of Nitric Oxide Biosynthetic Process (GO:0045429)	11.2535	11.2535	10.2028
astro	positive regulation of nitric oxide metabolic process	Positive Regulation of Nitric Oxide Metabolic Process (GO:1904407)	8.78554	Positive Regulation of Nitric Oxide Metabolic Process (GO:1904407)	10.8028	10.8028	9.79415
oligo	ficolin 1 rich granule lumen	Ficolin-1-Rich Granule Lumen (GO:1904813)	2.81087	Ficolin-1-Rich Granule Lumen (GO:1904813)	5.62737	5.62737	4.21912
oligo	axon guidance	Axon Guidance (GO:0007411)	2.80483	Axon Guidance	3.1059	3.1059	2.95536
micro	positive regulation of programmed cell death	Positive Regulation of Programmed Cell Death (GO:0043068)	2.79462	Positive Regulation of Programmed Cell Death (GO:0043068)	7.34277	7.34277	5.0687
astro	regulation of amyloid beta formation	Regulation of Amyloid-Beta Formation (GO:1902003)	6.52356	Regulation of Amyloid-Beta Formation (GO:1902003)	6.17874	6.52356	6.35115
astro	regulation of amyloid fibril formation	Regulation of Amyloid Fibril Formation (GO:1905906)	12.1645	Regulation of Amyloid Fibril Formation (GO:1905906)	10.3223	12.1645	11.2434
opc	amyotrophic lateral sclerosis	Amyotrophic Lateral Sclerosis	2.71776	Amyotrophic lateral sclerosis	4.85518	4.85518	3.78647
micro	tertiary granule	Tertiary Granule (GO:0070820)	2.7084	Tertiary Granule (GO:0070820)	11.3168	11.3168	7.01257
oligo	huntington disease	Huntington Disease	2.66133	Huntington disease	6.99524	6.99524	4.82828
micro	positive regulation of macromolecule biosynthetic process	Positive Regulation of Macromolecule Biosynthetic Process (GO:0010557)	2.65954	Positive Regulation of Macromolecule Biosynthetic Process (GO:0010557)	3.71212	3.71212	3.18583
opc	parkinson disease	Parkinson Disease	2.59125	Parkinson disease	8.14035	8.14035	5.3658
micro	negative regulation of gene expression	Negative Regulation of Gene Expression (GO:0010629)	2.58894	Negative Regulation of Gene Expression (GO:0010629)	6.34612	6.34612	4.46753
micro	positive regulation of gene expression	Positive Regulation of Gene Expression (GO:0010628)	2.50753	Positive Regulation of Gene Expression (GO:0010628)	5.26655	5.26655	3.88704
micro	secretory granule lumen	Secretory Granule Lumen (GO:0034774)	2.49476	Secretory Granule Lumen (GO:0034774)	9.05161	9.05161	5.77319
oligo	protein stabilization	Protein Stabilization (GO:0050821)	2.4886	Protein Stabilization (GO:0050821)	3.52569	3.52569	3.00715
oligo	ubiquitin protein ligase binding	Ubiquitin Protein Ligase Binding (GO:0031625)	2.46679	Ubiquitin Protein Ligase Binding (GO:0031625)	4.93763	4.93763	3.70221
oligo	ubiquitin like protein ligase binding	Ubiquitin-Like Protein Ligase Binding (GO:0044389)	2.41746	Ubiquitin-Like Protein Ligase Binding (GO:0044389)	4.94799	4.94799	3.68272
global	spliceosomal snrnp complex	Spliceosomal snRNP Complex (GO:0097525)	2.34594	Spliceosomal snRNP Complex (GO:0097525)	2.7779	2.7779	2.56192
astro	regulation of long term synaptic potentiation	Regulation of Long-Term Synaptic Potentiation (GO:1900271)	9.55048	Regulation of Long-Term Synaptic Potentiation (GO:1900271)	7.16881	9.55048	8.35964
micro	tuberculosis	Tuberculosis	2.31683	Tuberculosis	23	23	12.6584
micro	secretory granule membrane	Secretory Granule Membrane (GO:0030667)	2.27356	Secretory Granule Membrane (GO:0030667)	6.50479	6.50479	4.38918
oligo	amyotrophic lateral sclerosis	Amyotrophic Lateral Sclerosis	2.26975	Amyotrophic lateral sclerosis	6.57944	6.57944	4.4246
oligo	nervous system development	Nervous System Development (GO:0007399)	2.26197	Nervous System Development	2.95372	2.95372	2.60785
micro	positive regulation of cytokine production	Positive Regulation of Cytokine Production (GO:0001819)	2.25674	Positive Regulation of Cytokine Production (GO:0001819)	8.79221	8.79221	5.52447
oligo	cadherin binding	Cadherin Binding (GO:0045296)	2.23247	Cadherin Binding (GO:0045296)	2.55584	2.55584	2.39416
oligo	endocytic vesicle membrane	Endocytic Vesicle Membrane (GO:0030666)	2.20317	Endocytic Vesicle Membrane (GO:0030666)	6.17431	6.17431	4.18874
oligo	calcium ion binding	Calcium Ion Binding (GO:0005509)	2.17905	Calcium Ion Binding (GO:0005509)	2.49778	2.49778	2.33842
astro	regulation of nitric oxide biosynthetic process	Regulation of Nitric Oxide Biosynthetic Process (GO:0045428)	6.75149	Regulation of Nitric Oxide Biosynthetic Process (GO:0045428)	6.91989	6.91989	6.83569
oligo	parkinson disease	Parkinson Disease	2.16535	Parkinson disease	12.3355	12.3355	7.25043
oligo	microtubule	Microtubule (GO:0005874)	2.13829	Microtubule (GO:0005874)	3.87417	3.87417	3.00623
micro	rheumatoid arthritis	Rheumatoid Arthritis	2.1169	Rheumatoid arthritis	32.619	32.619	17.368
oligo	ficolin 1 rich granule	Ficolin-1-Rich Granule (GO:0101002)	2.10976	Ficolin-1-Rich Granule (GO:0101002)	4.55172	4.55172	3.33074
astro	substantia nigra development	Substantia Nigra Development (GO:0021762)	6.93432	Substantia Nigra Development (GO:0021762)	5.75332	6.93432	6.34382
astro	triglyceride rich plasma lipoprotein particle	Triglyceride-Rich Plasma Lipoprotein Particle (GO:0034385)	9.10627	Triglyceride-Rich Plasma Lipoprotein Particle (GO:0034385)	16.3044	16.3044	12.7053
astro	ubiquitin like protein ligase binding	Ubiquitin-Like Protein Ligase Binding (GO:0044389)	2.81329	Ubiquitin-Like Protein Ligase Binding (GO:0044389)	2.71642	2.81329	2.76485
astro	ubiquitin protein ligase binding	Ubiquitin Protein Ligase Binding (GO:0031625)	2.99729	Ubiquitin Protein Ligase Binding (GO:0031625)	2.89128	2.99729	2.94429
astro	very low density lipoprotein particle	Very-Low-Density Lipoprotein Particle (GO:0034361)	9.10627	Very-Low-Density Lipoprotein Particle (GO:0034361)	16.3044	16.3044	12.7053
oligo	polymeric cytoskeletal fiber	Polymeric Cytoskeletal Fiber (GO:0099513)	1.83116	Polymeric Cytoskeletal Fiber (GO:0099513)	2.62855	2.62855	2.22985
global	ficolin 1 rich granule lumen	Ficolin-1-Rich Granule Lumen (GO:1904813)	1.74977	Ficolin-1-Rich Granule Lumen (GO:1904813)	2.34997	2.34997	2.04987
oligo	negative regulation of apoptotic process	Negative Regulation of Apoptotic Process (GO:0043066)	1.72902	Negative Regulation of Apoptotic Process (GO:0043066)	2.50473	2.50473	2.11688
oligo	cytoskeleton	Cytoskeleton (GO:0005856)	1.66914	Cytoskeleton (GO:0005856)	2.14032	2.14032	1.90473
in	vesicle	Vesicle (GO:0031982)	1.64455	Vesicle (GO:0031982)	6.23072	6.23072	3.93764
micro	asthma	Asthma	1.60954	Asthma	141.764	141.764	71.6869
micro	intracellular organelle lumen	Intracellular Organelle Lumen (GO:0070013)	1.59727	Intracellular Organelle Lumen (GO:0070013)	2.4416	2.4416	2.01944
astro	vesicle	Vesicle (GO:0031982)	4.16256	Vesicle (GO:0031982)	3.65042	4.16256	3.90649
oligo	glioma	Glioma	1.39699	Glioma	5.0297	5.0297	3.21335
in	microtubule cytoskeleton	Microtubule Cytoskeleton (GO:0015630)	1.33684	Microtubule Cytoskeleton (GO:0015630)	4.58107	4.58107	2.95895
