## Supplementary material for "Tourette disorder features pervasive neuronal and glial transcriptional remodeling in the dorsolateral prefrontal cortex": S19_gene res_all_neg BA9 Wang overlaps.xlsx

### Sheet: Sheet 1
Cluster	Subcluster	Overlap	P_value	Odds_ratio
astro	Astro	18	0.345517	1.13708
astro	Exc neuron	48	0.00016254	2.01879
astro	Global	22	0.753573	0.87145
astro	Inh neuron	1	0.657913	0.937968
astro	Micro	2	0.495421	1.21129
astro	Oligo	32	0.000619671	2.06805
astro	OPC	6	0.231898	1.48121
Global	Astro	124	0.869728	0.900363
Global	Exc neuron	209	0.998775	0.793303
Global	Global	147	1	0.653415
Global	Inh neuron	16	0.018027	1.87148
Global	Micro	22	0.0236681	1.63843
Global	Oligo	152	0.457524	1.01284
Global	OPC	54	0.000879495	1.63376
in	Astro	67	0.170171	1.14608
in	Exc neuron	123	0.0785624	1.17015
in	Global	49	1	0.477605
in	Inh neuron	20	3.2174e-09	5.73487
in	Micro	18	5.19213e-05	3.13557
in	Oligo	56	0.929236	0.819783
in	OPC	29	0.000804405	1.99601
micro	Astro	10	0.290641	1.27536
micro	Exc neuron	31	8.97682e-06	3.13527
micro	Global	29	1.95003e-06	3.49821
micro	Inh neuron	4	0.00205775	8.02918
micro	Micro	12	3.47745e-11	18.1736
micro	Oligo	9	0.558397	0.996703
micro	OPC	2	0.62004	0.960653
oligo	Astro	436	3.79319e-24	1.84082
oligo	Exc neuron	1013	9.82901e-139	3.29682
oligo	Global	962	3.13868e-172	3.92499
oligo	Inh neuron	54	1.89571e-13	3.75459
oligo	Micro	82	5.51877e-19	3.66533
oligo	Oligo	682	3.30261e-105	3.23986
oligo	OPC	230	3.93932e-62	4.59859
opc	Astro	3	0.0316641	6.76077
opc	Exc neuron	2	0.434348	1.61222
opc	Global	4	0.0159656	8.17103
opc	Inh neuron	0	1	0
opc	Micro	0	1	0
opc	Oligo	3	0.0419142	5.98408
opc	OPC	3	0.000664414	29.3801
spn	Astro	29	0.999984	0.489675
spn	Exc neuron	46	1	0.386117
spn	Global	31	1	0.316566
spn	Inh neuron	3	0.704945	0.82443
spn	Micro	1	0.996743	0.172815
spn	Oligo	48	0.972321	0.757896
spn	OPC	11	0.832851	0.775331

### Sheet: list of abbreviations
Cluster	Clusters as identified in Wang et al. (2025)
subcluster	Clusters identified in the current work
oligo	Oligodendrocytes
OPC	Oligodendrocyte precursor cells
in	Interneurons
spn	Striatal projection neurons
astro	Astrocytes
micro	Microglia
inh neurons	Inhibitory neurons
exc neuron	Excitatory neurons
