## Supplementary material for "Tourette disorder features pervasive neuronal and glial transcriptional remodeling in the dorsolateral prefrontal cortex": S20_BA9 Wang e3 odds ratio shared terms overlaps.xlsx

### Sheet: Sheet 1
cluster	term_norm	BA9_Term	BA9_OddsRatio	Wang_Term	Wang_OddsRatio	Odds_max	Odds_mean
in	synaptic vesicle cycle bp	Synaptic Vesicle Cycle (GO:0099504) BP	51.0309	Synaptic Vesicle Cycle (GO:0099504) BP	21.1855	51.0309	36.1082
in	extrinsic component of postsynaptic membrane cc	Extrinsic Component Of Postsynaptic Membrane (GO:0098890) CC	34.1883	Extrinsic Component Of Postsynaptic Membrane (GO:0098890) CC	8.47158	34.1883	21.3299
in	presynapse assembly bp	Presynapse Assembly (GO:0099054) BP	25.6373	Presynapse Assembly (GO:0099054) BP	15.4692	25.6373	20.5533
in	synapse assembly bp	Synapse Assembly (GO:0007416) BP	25.5103	Synapse Assembly (GO:0007416) BP	10.5906	25.5103	18.0504
in	structural constituent of postsynaptic density bp	Structural Constituent Of Postsynaptic Density (GO:0098919) BP	18.5501	Structural Constituent Of Postsynaptic Density (GO:0098919) BP	18.9087	18.9087	18.7294
in	voltage gated ic activity involved in regulation of presynaptic membrane potential bp	Voltage-Gated IC Activity Involved In Regulation Of Presynaptic Membrane Potential (GO:0099508) BP	13.6007	Voltage-Gated IC Activity Involved In Regulation Of Presynaptic Membrane Potential (GO:0099508) BP	13.088	13.6007	13.3443
in	presynaptic active zone cytoplasmic component cc	Presynaptic Active Zone Cytoplasmic Component (GO:0098831) CC	10.7352	Presynaptic Active Zone Cytoplasmic Component (GO:0098831) CC	7.0721	10.7352	8.90366
in	regulation of synaptic vesicle exocytosis bp	Regulation Of Synaptic Vesicle Exocytosis (GO:2000300) BP	9.0384	Regulation Of Synaptic Vesicle Exocytosis (GO:2000300) BP	9.98165	9.98165	9.51003
in	regulation of postsynaptic membrane neurotransmitter receptor levels bp	Regulation Of Postsynaptic Membrane Neurotransmitter Receptor Levels (GO:0099072) BP	7.14339	Regulation Of Postsynaptic Membrane Neurotransmitter Receptor Levels (GO:0099072) BP	4.04503	7.14339	5.59421
in	integral component of presynaptic membrane cc	Integral Component Of Presynaptic Membrane (GO:0099056) CC	6.9221	Integral Component Of Presynaptic Membrane (GO:0099056) CC	9.58218	9.58218	8.25214
micro	guanyl nucleotide exchange factor activity	Guanyl-Nucleotide Exchange Factor Activity (GO:0005085)	4.11689	Guanyl-Nucleotide Exchange Factor Activity (GO:0005085)	6.62359	6.62359	5.37024
in	axon	Axon (GO:0030424)	3.98962	Axon (GO:0030424)	4.43217	4.43217	4.21089
in	integral component of postsynaptic density membrane cc	Integral Component Of Postsynaptic Density Membrane (GO:0099061) CC	3.76433	Integral Component Of Postsynaptic Density Membrane (GO:0099061) CC	8.27808	8.27808	6.02121
micro	gtpase regulator activity	GTPase Regulator Activity (GO:0030695)	3.73087	GTPase Regulator Activity (GO:0030695)	5.85132	5.85132	4.79109
in	postsynaptic density cc	Postsynaptic Density (GO:0014069) CC	3.29709	Postsynaptic Density (GO:0014069) CC	7.34811	7.34811	5.3226
in	neuron projection	Neuron Projection (GO:0043005)	2.92853	Neuron Projection (GO:0043005)	4.85202	4.85202	3.89028
oligo	chromatin remodeling	Chromatin Remodeling (GO:0006338)	2.05741	Chromatin Remodeling (GO:0006338)	2.97088	2.97088	2.51415
micro	positive regulation of myelination	Positive Regulation of Myelination (GO:0031643)	29.0676	Positive Regulation of Cell Migration (GO:0030335)	4.98372	29.0676	17.0256
oligo	chromatin organization	Chromatin Organization (GO:0006325)	1.71448	Chromatin Organization (GO:0006325)	2.33948	2.33948	2.02698
global	gtpase regulator activity	GTPase Regulator Activity (GO:0030695)	1.5448	GTPase Regulator Activity (GO:0030695)	1.69847	1.69847	1.62164
